# Identifying miRNA synergism using multiple-intervention causal inference

**DOI:** 10.1101/652180

**Authors:** Junpeng Zhang, Vu Viet Hoang Pham, Lin Liu, Taosheng Xu, Buu Truong, Jiuyong Li, Nini Rao, Thuc Duy Le

## Abstract

**Background:** Studying multiple microRNAs (miRNAs) synergism in gene regulation could help to understand the regulatory mechanisms of complicated human diseases caused by miRNAs. Several existing methods have been presented to infer miRNA synergism. Most of the current methods assume that miRNAs with shared targets at the sequence level are working synergistically. However, it is unclear if miRNAs with shared targets are working in concert to regulate the targets or they individually regulate the targets at different time points or different biological processes. A standard method to test the synergistic activities is to knock-down multiple miRNAs at the same time and measure the changes in the target genes. However, this approach may not be practical as we would have too many sets of miRNAs to test.

**Results:** In this paper, we present a novel framework called miRsyn for inferring miRNA synergism by using a causal inference method that mimics the multiple-intervention experiments, e.g. knocking-down multiple miRNAs, with observational data. Our results show that several miRNA-miRNA pairs that have shared targets at the sequence level are not working synergistically at the expression level. Moreover, the identified miRNA synergistic network is small-world and biologically meaningful, and a number of miRNA synergistic modules are significantly enriched in breast cancer. Our further analyses also reveal that most of synergistic miRNA-miRNA pairs show the same expression patterns. The comparison results indicate that the proposed multiple-intervention causal inference method performs better than the single-intervention causal inference method in identifying miRNA synergistic network.

**Conclusions:** Taken together, the results imply that miRsyn is a promising framework for identifying miRNA synergism, and it could enhance the understanding of miRNA synergism in breast cancer.
