## Additional file 1 for "Identifying miRNA synergism using multiple-intervention causal inference"

### Sheet: miRsyn network
miRNA 1	miRNA 2
hsa-miR-101-5p	hsa-miR-10a-5p
hsa-miR-101-5p	hsa-miR-10b-5p
hsa-miR-101-5p	hsa-miR-130b-5p
hsa-miR-101-5p	hsa-miR-181b-5p
hsa-miR-101-5p	hsa-miR-186-5p
hsa-miR-101-5p	hsa-miR-192-5p
hsa-miR-101-5p	hsa-miR-26a-5p
hsa-miR-101-5p	hsa-miR-301a-3p
hsa-miR-101-5p	hsa-miR-3170
hsa-miR-101-5p	hsa-miR-320c
hsa-miR-101-5p	hsa-miR-455-5p
hsa-miR-101-5p	hsa-miR-484
hsa-miR-101-5p	hsa-miR-503-5p
hsa-miR-101-5p	hsa-miR-509-3-5p
hsa-miR-101-5p	hsa-miR-509-5p
hsa-miR-101-5p	hsa-miR-577
hsa-miR-101-5p	hsa-miR-874-3p
hsa-miR-101-5p	hsa-miR-98-5p
hsa-miR-103a-2-5p	hsa-miR-10b-5p
hsa-miR-103a-2-5p	hsa-miR-181b-5p
hsa-miR-103a-2-5p	hsa-miR-192-5p
hsa-miR-103a-2-5p	hsa-miR-26a-5p
hsa-miR-103a-2-5p	hsa-miR-34c-5p
hsa-miR-103a-2-5p	hsa-miR-509-5p
hsa-miR-103a-2-5p	hsa-miR-874-3p
hsa-miR-105-5p	hsa-miR-10a-5p
hsa-miR-105-5p	hsa-miR-10b-5p
hsa-miR-105-5p	hsa-miR-1258
hsa-miR-105-5p	hsa-miR-192-5p
hsa-miR-105-5p	hsa-miR-26a-5p
hsa-miR-105-5p	hsa-miR-301a-3p
hsa-miR-105-5p	hsa-miR-301b-3p
hsa-miR-105-5p	hsa-miR-324-5p
hsa-miR-105-5p	hsa-miR-484
hsa-miR-105-5p	hsa-miR-505-5p
hsa-miR-105-5p	hsa-miR-885-5p
hsa-miR-105-5p	hsa-miR-98-5p
hsa-miR-10a-5p	hsa-miR-10b-5p
hsa-miR-10a-5p	hsa-miR-125a-5p
hsa-miR-10a-5p	hsa-miR-1307-3p
hsa-miR-10a-5p	hsa-miR-130b-5p
hsa-miR-10a-5p	hsa-miR-185-5p
hsa-miR-10a-5p	hsa-miR-186-5p
hsa-miR-10a-5p	hsa-miR-192-5p
hsa-miR-10a-5p	hsa-miR-196b-5p
hsa-miR-10a-5p	hsa-miR-19a-5p
hsa-miR-10a-5p	hsa-miR-19b-2-5p
hsa-miR-10a-5p	hsa-miR-224-5p
hsa-miR-10a-5p	hsa-miR-26a-5p
hsa-miR-10a-5p	hsa-miR-320c
hsa-miR-10a-5p	hsa-miR-324-5p
hsa-miR-10a-5p	hsa-miR-340-5p
hsa-miR-10a-5p	hsa-miR-34c-5p
hsa-miR-10a-5p	hsa-miR-3652
hsa-miR-10a-5p	hsa-miR-3653-3p
hsa-miR-10a-5p	hsa-miR-365a-5p
hsa-miR-10a-5p	hsa-miR-3662
hsa-miR-10a-5p	hsa-miR-423-5p
hsa-miR-10a-5p	hsa-miR-455-5p
hsa-miR-10a-5p	hsa-miR-484
hsa-miR-10a-5p	hsa-miR-501-5p
hsa-miR-10a-5p	hsa-miR-503-5p
hsa-miR-10a-5p	hsa-miR-505-5p
hsa-miR-10a-5p	hsa-miR-576-5p
hsa-miR-10a-5p	hsa-miR-584-5p
hsa-miR-10a-5p	hsa-miR-605-5p
hsa-miR-10a-5p	hsa-miR-616-5p
hsa-miR-10a-5p	hsa-miR-671-5p
hsa-miR-10a-5p	hsa-miR-675-5p
hsa-miR-10a-5p	hsa-miR-874-3p
hsa-miR-10a-5p	hsa-miR-885-5p
hsa-miR-10a-5p	hsa-miR-9-5p
hsa-miR-10a-5p	hsa-miR-98-5p
hsa-miR-10b-5p	hsa-miR-1307-3p
hsa-miR-10b-5p	hsa-miR-130b-5p
hsa-miR-10b-5p	hsa-miR-150-5p
hsa-miR-10b-5p	hsa-miR-181b-5p
hsa-miR-10b-5p	hsa-miR-186-5p
hsa-miR-10b-5p	hsa-miR-192-5p
hsa-miR-10b-5p	hsa-miR-203a-3p
hsa-miR-10b-5p	hsa-miR-224-5p
hsa-miR-10b-5p	hsa-miR-26a-5p
hsa-miR-10b-5p	hsa-miR-301a-3p
hsa-miR-10b-5p	hsa-miR-301b-3p
hsa-miR-10b-5p	hsa-miR-320c
hsa-miR-10b-5p	hsa-miR-340-5p
hsa-miR-10b-5p	hsa-miR-34c-5p
hsa-miR-10b-5p	hsa-miR-3613-5p
hsa-miR-10b-5p	hsa-miR-3652
hsa-miR-10b-5p	hsa-miR-3653-3p
hsa-miR-10b-5p	hsa-miR-365a-3p
hsa-miR-10b-5p	hsa-miR-365a-5p
hsa-miR-10b-5p	hsa-miR-423-5p
hsa-miR-10b-5p	hsa-miR-484
hsa-miR-10b-5p	hsa-miR-576-5p
hsa-miR-10b-5p	hsa-miR-584-5p
hsa-miR-10b-5p	hsa-miR-616-5p
hsa-miR-10b-5p	hsa-miR-671-5p
hsa-miR-10b-5p	hsa-miR-874-3p
hsa-miR-10b-5p	hsa-miR-885-5p
hsa-miR-10b-5p	hsa-miR-98-5p
hsa-miR-1229-3p	hsa-miR-1307-3p
hsa-miR-1229-3p	hsa-miR-150-5p
hsa-miR-1229-3p	hsa-miR-185-5p
hsa-miR-1229-3p	hsa-miR-186-5p
hsa-miR-1229-3p	hsa-miR-192-5p
hsa-miR-1229-3p	hsa-miR-196b-5p
hsa-miR-1229-3p	hsa-miR-301a-3p
hsa-miR-1229-3p	hsa-miR-301b-3p
hsa-miR-1229-3p	hsa-miR-328-3p
hsa-miR-1229-3p	hsa-miR-3652
hsa-miR-1229-3p	hsa-miR-484
hsa-miR-1229-3p	hsa-miR-671-5p
hsa-miR-1258	hsa-miR-98-5p
hsa-miR-125a-5p	hsa-miR-1262
hsa-miR-125a-5p	hsa-miR-148b-5p
hsa-miR-125a-5p	hsa-miR-150-5p
hsa-miR-125a-5p	hsa-miR-186-5p
hsa-miR-125a-5p	hsa-miR-190b
hsa-miR-125a-5p	hsa-miR-192-5p
hsa-miR-125a-5p	hsa-miR-19a-5p
hsa-miR-125a-5p	hsa-miR-19b-2-5p
hsa-miR-125a-5p	hsa-miR-203a-3p
hsa-miR-125a-5p	hsa-miR-210-3p
hsa-miR-125a-5p	hsa-miR-24-1-5p
hsa-miR-125a-5p	hsa-miR-24-2-5p
hsa-miR-125a-5p	hsa-miR-26a-5p
hsa-miR-125a-5p	hsa-miR-301a-3p
hsa-miR-125a-5p	hsa-miR-301b-3p
hsa-miR-125a-5p	hsa-miR-320c
hsa-miR-125a-5p	hsa-miR-324-5p
hsa-miR-125a-5p	hsa-miR-34c-5p
hsa-miR-125a-5p	hsa-miR-3652
hsa-miR-125a-5p	hsa-miR-3653-3p
hsa-miR-125a-5p	hsa-miR-365a-3p
hsa-miR-125a-5p	hsa-miR-484
hsa-miR-125a-5p	hsa-miR-503-5p
hsa-miR-125a-5p	hsa-miR-577
hsa-miR-125a-5p	hsa-miR-605-5p
hsa-miR-125a-5p	hsa-miR-616-5p
hsa-miR-125a-5p	hsa-miR-664a-5p
hsa-miR-125a-5p	hsa-miR-671-5p
hsa-miR-125a-5p	hsa-miR-675-5p
hsa-miR-125a-5p	hsa-miR-9-5p
hsa-miR-125a-5p	hsa-miR-98-5p
hsa-miR-1262	hsa-miR-181b-5p
hsa-miR-1262	hsa-miR-185-5p
hsa-miR-1262	hsa-miR-186-5p
hsa-miR-1262	hsa-miR-192-5p
hsa-miR-1262	hsa-miR-19b-2-5p
hsa-miR-1262	hsa-miR-3127-5p
hsa-miR-1262	hsa-miR-423-5p
hsa-miR-1262	hsa-miR-484
hsa-miR-1262	hsa-miR-577
hsa-miR-1262	hsa-miR-616-5p
hsa-miR-1262	hsa-miR-944
hsa-miR-1262	hsa-miR-9-5p
hsa-miR-1262	hsa-miR-98-5p
hsa-miR-1262	hsa-miR-99b-5p
hsa-miR-1271-5p	hsa-miR-130b-5p
hsa-miR-1271-5p	hsa-miR-186-5p
hsa-miR-1271-5p	hsa-miR-192-5p
hsa-miR-1271-5p	hsa-miR-203a-3p
hsa-miR-1271-5p	hsa-miR-301a-3p
hsa-miR-1271-5p	hsa-miR-301b-3p
hsa-miR-1271-5p	hsa-miR-34c-5p
hsa-miR-1271-5p	hsa-miR-3652
hsa-miR-1271-5p	hsa-miR-501-5p
hsa-miR-1307-3p	hsa-miR-150-5p
hsa-miR-1307-3p	hsa-miR-181b-5p
hsa-miR-1307-3p	hsa-miR-192-5p
hsa-miR-1307-3p	hsa-miR-210-3p
hsa-miR-1307-3p	hsa-miR-222-5p
hsa-miR-1307-3p	hsa-miR-224-5p
hsa-miR-1307-3p	hsa-miR-23a-5p
hsa-miR-1307-3p	hsa-miR-23b-5p
hsa-miR-1307-3p	hsa-miR-26a-5p
hsa-miR-1307-3p	hsa-miR-301a-3p
hsa-miR-1307-3p	hsa-miR-301b-3p
hsa-miR-1307-3p	hsa-miR-3652
hsa-miR-1307-3p	hsa-miR-365a-5p
hsa-miR-1307-3p	hsa-miR-484
hsa-miR-1307-3p	hsa-miR-509-3-5p
hsa-miR-1307-3p	hsa-miR-616-5p
hsa-miR-1307-3p	hsa-miR-671-5p
hsa-miR-130b-5p	hsa-miR-150-5p
hsa-miR-130b-5p	hsa-miR-181b-5p
hsa-miR-130b-5p	hsa-miR-185-5p
hsa-miR-130b-5p	hsa-miR-186-5p
hsa-miR-130b-5p	hsa-miR-192-5p
hsa-miR-130b-5p	hsa-miR-23a-5p
hsa-miR-130b-5p	hsa-miR-23b-5p
hsa-miR-130b-5p	hsa-miR-26a-5p
hsa-miR-130b-5p	hsa-miR-301a-3p
hsa-miR-130b-5p	hsa-miR-301b-3p
hsa-miR-130b-5p	hsa-miR-340-5p
hsa-miR-130b-5p	hsa-miR-34c-5p
hsa-miR-130b-5p	hsa-miR-3652
hsa-miR-130b-5p	hsa-miR-365a-3p
hsa-miR-130b-5p	hsa-miR-3662
hsa-miR-130b-5p	hsa-miR-455-5p
hsa-miR-130b-5p	hsa-miR-484
hsa-miR-130b-5p	hsa-miR-505-5p
hsa-miR-130b-5p	hsa-miR-532-5p
hsa-miR-130b-5p	hsa-miR-574-5p
hsa-miR-130b-5p	hsa-miR-576-5p
hsa-miR-130b-5p	hsa-miR-616-5p
hsa-miR-130b-5p	hsa-miR-664a-5p
hsa-miR-130b-5p	hsa-miR-98-5p
hsa-miR-148b-5p	hsa-miR-192-5p
hsa-miR-148b-5p	hsa-miR-203a-3p
hsa-miR-148b-5p	hsa-miR-210-3p
hsa-miR-148b-5p	hsa-miR-3653-3p
hsa-miR-148b-5p	hsa-miR-484
hsa-miR-150-5p	hsa-miR-181b-5p
hsa-miR-150-5p	hsa-miR-185-5p
hsa-miR-150-5p	hsa-miR-186-5p
hsa-miR-150-5p	hsa-miR-190b
hsa-miR-150-5p	hsa-miR-192-5p
hsa-miR-150-5p	hsa-miR-196b-5p
hsa-miR-150-5p	hsa-miR-210-3p
hsa-miR-150-5p	hsa-miR-224-5p
hsa-miR-150-5p	hsa-miR-23a-5p
hsa-miR-150-5p	hsa-miR-26a-5p
hsa-miR-150-5p	hsa-miR-301a-3p
hsa-miR-150-5p	hsa-miR-301b-3p
hsa-miR-150-5p	hsa-miR-3170
hsa-miR-150-5p	hsa-miR-320c
hsa-miR-150-5p	hsa-miR-340-5p
hsa-miR-150-5p	hsa-miR-3613-5p
hsa-miR-150-5p	hsa-miR-3652
hsa-miR-150-5p	hsa-miR-3653-3p
hsa-miR-150-5p	hsa-miR-365a-3p
hsa-miR-150-5p	hsa-miR-365a-5p
hsa-miR-150-5p	hsa-miR-484
hsa-miR-150-5p	hsa-miR-503-5p
hsa-miR-150-5p	hsa-miR-509-3-5p
hsa-miR-150-5p	hsa-miR-532-5p
hsa-miR-150-5p	hsa-miR-574-5p
hsa-miR-150-5p	hsa-miR-605-5p
hsa-miR-150-5p	hsa-miR-616-5p
hsa-miR-150-5p	hsa-miR-664a-5p
hsa-miR-150-5p	hsa-miR-9-5p
hsa-miR-150-5p	hsa-miR-98-5p
hsa-miR-181b-5p	hsa-miR-186-5p
hsa-miR-181b-5p	hsa-miR-192-5p
hsa-miR-181b-5p	hsa-miR-203a-3p
hsa-miR-181b-5p	hsa-miR-224-5p
hsa-miR-181b-5p	hsa-miR-26a-5p
hsa-miR-181b-5p	hsa-miR-301a-3p
hsa-miR-181b-5p	hsa-miR-3200-5p
hsa-miR-181b-5p	hsa-miR-328-3p
hsa-miR-181b-5p	hsa-miR-340-5p
hsa-miR-181b-5p	hsa-miR-3653-3p
hsa-miR-181b-5p	hsa-miR-3662
hsa-miR-181b-5p	hsa-miR-455-5p
hsa-miR-181b-5p	hsa-miR-484
hsa-miR-181b-5p	hsa-miR-503-5p
hsa-miR-181b-5p	hsa-miR-505-5p
hsa-miR-181b-5p	hsa-miR-577
hsa-miR-181b-5p	hsa-miR-590-5p
hsa-miR-181b-5p	hsa-miR-671-5p
hsa-miR-181b-5p	hsa-miR-885-5p
hsa-miR-181b-5p	hsa-miR-9-5p
hsa-miR-185-5p	hsa-miR-186-5p
hsa-miR-185-5p	hsa-miR-192-5p
hsa-miR-185-5p	hsa-miR-196b-5p
hsa-miR-185-5p	hsa-miR-210-3p
hsa-miR-185-5p	hsa-miR-23a-5p
hsa-miR-185-5p	hsa-miR-26a-5p
hsa-miR-185-5p	hsa-miR-301a-3p
hsa-miR-185-5p	hsa-miR-301b-3p
hsa-miR-185-5p	hsa-miR-324-5p
hsa-miR-185-5p	hsa-miR-340-5p
hsa-miR-185-5p	hsa-miR-3651
hsa-miR-185-5p	hsa-miR-3653-3p
hsa-miR-185-5p	hsa-miR-3662
hsa-miR-185-5p	hsa-miR-423-5p
hsa-miR-185-5p	hsa-miR-484
hsa-miR-185-5p	hsa-miR-501-5p
hsa-miR-185-5p	hsa-miR-503-5p
hsa-miR-185-5p	hsa-miR-574-5p
hsa-miR-185-5p	hsa-miR-584-5p
hsa-miR-185-5p	hsa-miR-590-5p
hsa-miR-185-5p	hsa-miR-675-5p
hsa-miR-185-5p	hsa-miR-944
hsa-miR-185-5p	hsa-miR-98-5p
hsa-miR-186-5p	hsa-miR-192-5p
hsa-miR-186-5p	hsa-miR-196b-5p
hsa-miR-186-5p	hsa-miR-19a-5p
hsa-miR-186-5p	hsa-miR-19b-2-5p
hsa-miR-186-5p	hsa-miR-203a-3p
hsa-miR-186-5p	hsa-miR-224-5p
hsa-miR-186-5p	hsa-miR-23a-5p
hsa-miR-186-5p	hsa-miR-23b-5p
hsa-miR-186-5p	hsa-miR-26a-5p
hsa-miR-186-5p	hsa-miR-301a-3p
hsa-miR-186-5p	hsa-miR-301b-3p
hsa-miR-186-5p	hsa-miR-3127-5p
hsa-miR-186-5p	hsa-miR-320c
hsa-miR-186-5p	hsa-miR-324-5p
hsa-miR-186-5p	hsa-miR-328-3p
hsa-miR-186-5p	hsa-miR-340-5p
hsa-miR-186-5p	hsa-miR-34c-5p
hsa-miR-186-5p	hsa-miR-3652
hsa-miR-186-5p	hsa-miR-3653-3p
hsa-miR-186-5p	hsa-miR-365a-3p
hsa-miR-186-5p	hsa-miR-3662
hsa-miR-186-5p	hsa-miR-423-5p
hsa-miR-186-5p	hsa-miR-455-5p
hsa-miR-186-5p	hsa-miR-484
hsa-miR-186-5p	hsa-miR-501-5p
hsa-miR-186-5p	hsa-miR-503-5p
hsa-miR-186-5p	hsa-miR-505-5p
hsa-miR-186-5p	hsa-miR-509-3-5p
hsa-miR-186-5p	hsa-miR-577
hsa-miR-186-5p	hsa-miR-584-5p
hsa-miR-186-5p	hsa-miR-605-5p
hsa-miR-186-5p	hsa-miR-616-5p
hsa-miR-186-5p	hsa-miR-9-5p
hsa-miR-186-5p	hsa-miR-98-5p
hsa-miR-186-5p	hsa-miR-99b-5p
hsa-miR-190b	hsa-miR-192-5p
hsa-miR-190b	hsa-miR-34c-5p
hsa-miR-190b	hsa-miR-365a-3p
hsa-miR-190b	hsa-miR-423-5p
hsa-miR-190b	hsa-miR-484
hsa-miR-190b	hsa-miR-503-5p
hsa-miR-190b	hsa-miR-509-3-5p
hsa-miR-190b	hsa-miR-574-5p
hsa-miR-190b	hsa-miR-664a-5p
hsa-miR-190b	hsa-miR-9-5p
hsa-miR-190b	hsa-miR-98-5p
hsa-miR-192-5p	hsa-miR-193a-5p
hsa-miR-192-5p	hsa-miR-196b-5p
hsa-miR-192-5p	hsa-miR-203a-3p
hsa-miR-192-5p	hsa-miR-210-3p
hsa-miR-192-5p	hsa-miR-224-5p
hsa-miR-192-5p	hsa-miR-23a-5p
hsa-miR-192-5p	hsa-miR-23b-5p
hsa-miR-192-5p	hsa-miR-26a-5p
hsa-miR-192-5p	hsa-miR-301a-3p
hsa-miR-192-5p	hsa-miR-3170
hsa-miR-192-5p	hsa-miR-320c
hsa-miR-192-5p	hsa-miR-324-5p
hsa-miR-192-5p	hsa-miR-340-5p
hsa-miR-192-5p	hsa-miR-34c-5p
hsa-miR-192-5p	hsa-miR-3652
hsa-miR-192-5p	hsa-miR-3653-3p
hsa-miR-192-5p	hsa-miR-365a-3p
hsa-miR-192-5p	hsa-miR-3662
hsa-miR-192-5p	hsa-miR-454-5p
hsa-miR-192-5p	hsa-miR-484
hsa-miR-192-5p	hsa-miR-500a-5p
hsa-miR-192-5p	hsa-miR-501-5p
hsa-miR-192-5p	hsa-miR-503-5p
hsa-miR-192-5p	hsa-miR-532-5p
hsa-miR-192-5p	hsa-miR-574-5p
hsa-miR-192-5p	hsa-miR-576-5p
hsa-miR-192-5p	hsa-miR-577
hsa-miR-192-5p	hsa-miR-616-5p
hsa-miR-192-5p	hsa-miR-664a-5p
hsa-miR-192-5p	hsa-miR-675-5p
hsa-miR-192-5p	hsa-miR-874-3p
hsa-miR-192-5p	hsa-miR-885-5p
hsa-miR-192-5p	hsa-miR-9-5p
hsa-miR-192-5p	hsa-miR-98-5p
hsa-miR-192-5p	hsa-miR-99b-5p
hsa-miR-193a-5p	hsa-miR-196b-5p
hsa-miR-193a-5p	hsa-miR-3170
hsa-miR-193a-5p	hsa-miR-320c
hsa-miR-193a-5p	hsa-miR-484
hsa-miR-196b-5p	hsa-miR-222-5p
hsa-miR-196b-5p	hsa-miR-301a-3p
hsa-miR-196b-5p	hsa-miR-301b-3p
hsa-miR-196b-5p	hsa-miR-324-5p
hsa-miR-196b-5p	hsa-miR-340-5p
hsa-miR-196b-5p	hsa-miR-3652
hsa-miR-196b-5p	hsa-miR-455-5p
hsa-miR-196b-5p	hsa-miR-484
hsa-miR-196b-5p	hsa-miR-574-5p
hsa-miR-196b-5p	hsa-miR-576-5p
hsa-miR-196b-5p	hsa-miR-885-5p
hsa-miR-196b-5p	hsa-miR-9-5p
hsa-miR-196b-5p	hsa-miR-98-5p
hsa-miR-19a-5p	hsa-miR-19b-2-5p
hsa-miR-19a-5p	hsa-miR-203a-3p
hsa-miR-19a-5p	hsa-miR-26a-5p
hsa-miR-19a-5p	hsa-miR-3170
hsa-miR-19a-5p	hsa-miR-3613-5p
hsa-miR-19a-5p	hsa-miR-3653-3p
hsa-miR-19a-5p	hsa-miR-3662
hsa-miR-19a-5p	hsa-miR-577
hsa-miR-19a-5p	hsa-miR-9-5p
hsa-miR-19a-5p	hsa-miR-98-5p
hsa-miR-19b-2-5p	hsa-miR-203a-3p
hsa-miR-19b-2-5p	hsa-miR-26a-5p
hsa-miR-19b-2-5p	hsa-miR-301a-3p
hsa-miR-19b-2-5p	hsa-miR-3170
hsa-miR-19b-2-5p	hsa-miR-3613-5p
hsa-miR-19b-2-5p	hsa-miR-3653-3p
hsa-miR-19b-2-5p	hsa-miR-3662
hsa-miR-19b-2-5p	hsa-miR-455-5p
hsa-miR-19b-2-5p	hsa-miR-577
hsa-miR-19b-2-5p	hsa-miR-9-5p
hsa-miR-19b-2-5p	hsa-miR-98-5p
hsa-miR-203a-3p	hsa-miR-224-5p
hsa-miR-203a-3p	hsa-miR-24-1-5p
hsa-miR-203a-3p	hsa-miR-24-2-5p
hsa-miR-203a-3p	hsa-miR-301a-3p
hsa-miR-203a-3p	hsa-miR-301b-3p
hsa-miR-203a-3p	hsa-miR-3200-5p
hsa-miR-203a-3p	hsa-miR-340-5p
hsa-miR-203a-3p	hsa-miR-34c-5p
hsa-miR-203a-3p	hsa-miR-3652
hsa-miR-203a-3p	hsa-miR-365a-3p
hsa-miR-203a-3p	hsa-miR-3662
hsa-miR-203a-3p	hsa-miR-455-5p
hsa-miR-203a-3p	hsa-miR-484
hsa-miR-203a-3p	hsa-miR-503-5p
hsa-miR-203a-3p	hsa-miR-577
hsa-miR-203a-3p	hsa-miR-616-5p
hsa-miR-203a-3p	hsa-miR-885-5p
hsa-miR-203a-3p	hsa-miR-9-5p
hsa-miR-203a-3p	hsa-miR-99b-5p
hsa-miR-210-3p	hsa-miR-23a-5p
hsa-miR-210-3p	hsa-miR-324-5p
hsa-miR-210-3p	hsa-miR-455-5p
hsa-miR-210-3p	hsa-miR-574-5p
hsa-miR-222-5p	hsa-miR-509-3-5p
hsa-miR-222-5p	hsa-miR-98-5p
hsa-miR-224-5p	hsa-miR-26a-5p
hsa-miR-224-5p	hsa-miR-3170
hsa-miR-224-5p	hsa-miR-3200-5p
hsa-miR-224-5p	hsa-miR-340-5p
hsa-miR-224-5p	hsa-miR-34c-5p
hsa-miR-224-5p	hsa-miR-365a-3p
hsa-miR-224-5p	hsa-miR-3662
hsa-miR-224-5p	hsa-miR-455-5p
hsa-miR-224-5p	hsa-miR-484
hsa-miR-224-5p	hsa-miR-503-5p
hsa-miR-224-5p	hsa-miR-576-5p
hsa-miR-224-5p	hsa-miR-584-5p
hsa-miR-224-5p	hsa-miR-885-5p
hsa-miR-224-5p	hsa-miR-9-5p
hsa-miR-23a-5p	hsa-miR-23b-5p
hsa-miR-23a-5p	hsa-miR-26a-5p
hsa-miR-23a-5p	hsa-miR-3170
hsa-miR-23a-5p	hsa-miR-423-5p
hsa-miR-23a-5p	hsa-miR-484
hsa-miR-23a-5p	hsa-miR-501-5p
hsa-miR-23a-5p	hsa-miR-574-5p
hsa-miR-23a-5p	hsa-miR-576-5p
hsa-miR-23a-5p	hsa-miR-616-5p
hsa-miR-23a-5p	hsa-miR-664a-5p
hsa-miR-23a-5p	hsa-miR-98-5p
hsa-miR-23b-5p	hsa-miR-26a-5p
hsa-miR-23b-5p	hsa-miR-3170
hsa-miR-23b-5p	hsa-miR-34c-5p
hsa-miR-23b-5p	hsa-miR-423-5p
hsa-miR-23b-5p	hsa-miR-484
hsa-miR-23b-5p	hsa-miR-501-5p
hsa-miR-23b-5p	hsa-miR-574-5p
hsa-miR-23b-5p	hsa-miR-576-5p
hsa-miR-23b-5p	hsa-miR-616-5p
hsa-miR-23b-5p	hsa-miR-664a-5p
hsa-miR-23b-5p	hsa-miR-98-5p
hsa-miR-24-1-5p	hsa-miR-24-2-5p
hsa-miR-24-1-5p	hsa-miR-26a-5p
hsa-miR-24-1-5p	hsa-miR-484
hsa-miR-24-1-5p	hsa-miR-671-5p
hsa-miR-24-2-5p	hsa-miR-484
hsa-miR-24-2-5p	hsa-miR-671-5p
hsa-miR-26a-5p	hsa-miR-301a-3p
hsa-miR-26a-5p	hsa-miR-301b-3p
hsa-miR-26a-5p	hsa-miR-320c
hsa-miR-26a-5p	hsa-miR-3653-3p
hsa-miR-26a-5p	hsa-miR-365a-3p
hsa-miR-26a-5p	hsa-miR-365a-5p
hsa-miR-26a-5p	hsa-miR-3662
hsa-miR-26a-5p	hsa-miR-484
hsa-miR-26a-5p	hsa-miR-500a-5p
hsa-miR-26a-5p	hsa-miR-503-5p
hsa-miR-26a-5p	hsa-miR-574-5p
hsa-miR-26a-5p	hsa-miR-577
hsa-miR-26a-5p	hsa-miR-605-5p
hsa-miR-26a-5p	hsa-miR-616-5p
hsa-miR-26a-5p	hsa-miR-9-5p
hsa-miR-26a-5p	hsa-miR-98-5p
hsa-miR-29c-5p	hsa-miR-423-5p
hsa-miR-29c-5p	hsa-miR-503-5p
hsa-miR-301a-3p	hsa-miR-301b-3p
hsa-miR-301a-3p	hsa-miR-3127-5p
hsa-miR-301a-3p	hsa-miR-340-5p
hsa-miR-301a-3p	hsa-miR-3652
hsa-miR-301a-3p	hsa-miR-3653-3p
hsa-miR-301a-3p	hsa-miR-365a-3p
hsa-miR-301a-3p	hsa-miR-3662
hsa-miR-301a-3p	hsa-miR-423-5p
hsa-miR-301a-3p	hsa-miR-484
hsa-miR-301a-3p	hsa-miR-503-5p
hsa-miR-301a-3p	hsa-miR-505-5p
hsa-miR-301a-3p	hsa-miR-576-5p
hsa-miR-301a-3p	hsa-miR-605-5p
hsa-miR-301a-3p	hsa-miR-671-5p
hsa-miR-301a-3p	hsa-miR-675-5p
hsa-miR-301a-3p	hsa-miR-944
hsa-miR-301a-3p	hsa-miR-9-5p
hsa-miR-301a-3p	hsa-miR-98-5p
hsa-miR-301b-3p	hsa-miR-340-5p
hsa-miR-301b-3p	hsa-miR-3652
hsa-miR-301b-3p	hsa-miR-365a-3p
hsa-miR-301b-3p	hsa-miR-484
hsa-miR-301b-3p	hsa-miR-505-5p
hsa-miR-301b-3p	hsa-miR-576-5p
hsa-miR-301b-3p	hsa-miR-605-5p
hsa-miR-301b-3p	hsa-miR-671-5p
hsa-miR-301b-3p	hsa-miR-9-5p
hsa-miR-301b-3p	hsa-miR-98-5p
hsa-miR-3127-5p	hsa-miR-423-5p
hsa-miR-3127-5p	hsa-miR-484
hsa-miR-3127-5p	hsa-miR-590-5p
hsa-miR-3127-5p	hsa-miR-616-5p
hsa-miR-3127-5p	hsa-miR-671-5p
hsa-miR-3127-5p	hsa-miR-675-5p
hsa-miR-3127-5p	hsa-miR-944
hsa-miR-3127-5p	hsa-miR-98-5p
hsa-miR-3170	hsa-miR-320c
hsa-miR-3170	hsa-miR-365a-3p
hsa-miR-3170	hsa-miR-365a-5p
hsa-miR-3170	hsa-miR-484
hsa-miR-3170	hsa-miR-501-5p
hsa-miR-3170	hsa-miR-509-3-5p
hsa-miR-3170	hsa-miR-509-5p
hsa-miR-3170	hsa-miR-616-5p
hsa-miR-3170	hsa-miR-664a-5p
hsa-miR-3170	hsa-miR-9-5p
hsa-miR-3200-5p	hsa-miR-340-5p
hsa-miR-3200-5p	hsa-miR-3662
hsa-miR-3200-5p	hsa-miR-423-5p
hsa-miR-3200-5p	hsa-miR-455-5p
hsa-miR-3200-5p	hsa-miR-484
hsa-miR-3200-5p	hsa-miR-500a-5p
hsa-miR-3200-5p	hsa-miR-500b-5p
hsa-miR-3200-5p	hsa-miR-574-5p
hsa-miR-3200-5p	hsa-miR-885-5p
hsa-miR-320c	hsa-miR-340-5p
hsa-miR-320c	hsa-miR-365a-3p
hsa-miR-320c	hsa-miR-365a-5p
hsa-miR-320c	hsa-miR-484
hsa-miR-320c	hsa-miR-503-5p
hsa-miR-320c	hsa-miR-616-5p
hsa-miR-324-5p	hsa-miR-328-3p
hsa-miR-324-5p	hsa-miR-340-5p
hsa-miR-324-5p	hsa-miR-3652
hsa-miR-324-5p	hsa-miR-3653-3p
hsa-miR-324-5p	hsa-miR-365a-3p
hsa-miR-324-5p	hsa-miR-484
hsa-miR-324-5p	hsa-miR-576-5p
hsa-miR-324-5p	hsa-miR-671-5p
hsa-miR-324-5p	hsa-miR-874-3p
hsa-miR-324-5p	hsa-miR-98-5p
hsa-miR-328-3p	hsa-miR-503-5p
hsa-miR-328-3p	hsa-miR-590-5p
hsa-miR-328-3p	hsa-miR-671-5p
hsa-miR-340-5p	hsa-miR-3613-5p
hsa-miR-340-5p	hsa-miR-3653-3p
hsa-miR-340-5p	hsa-miR-365a-5p
hsa-miR-340-5p	hsa-miR-3662
hsa-miR-340-5p	hsa-miR-423-5p
hsa-miR-340-5p	hsa-miR-455-5p
hsa-miR-340-5p	hsa-miR-484
hsa-miR-340-5p	hsa-miR-500a-5p
hsa-miR-340-5p	hsa-miR-501-5p
hsa-miR-340-5p	hsa-miR-503-5p
hsa-miR-340-5p	hsa-miR-532-5p
hsa-miR-340-5p	hsa-miR-574-5p
hsa-miR-340-5p	hsa-miR-576-5p
hsa-miR-340-5p	hsa-miR-577
hsa-miR-340-5p	hsa-miR-605-5p
hsa-miR-340-5p	hsa-miR-885-5p
hsa-miR-340-5p	hsa-miR-9-5p
hsa-miR-340-5p	hsa-miR-98-5p
hsa-miR-34c-5p	hsa-miR-365a-3p
hsa-miR-34c-5p	hsa-miR-3662
hsa-miR-34c-5p	hsa-miR-455-5p
hsa-miR-34c-5p	hsa-miR-484
hsa-miR-34c-5p	hsa-miR-501-5p
hsa-miR-34c-5p	hsa-miR-503-5p
hsa-miR-34c-5p	hsa-miR-509-5p
hsa-miR-34c-5p	hsa-miR-577
hsa-miR-34c-5p	hsa-miR-671-5p
hsa-miR-34c-5p	hsa-miR-874-3p
hsa-miR-34c-5p	hsa-miR-9-5p
hsa-miR-34c-5p	hsa-miR-98-5p
hsa-miR-3613-5p	hsa-miR-503-5p
hsa-miR-3613-5p	hsa-miR-664a-5p
hsa-miR-3651	hsa-miR-484
hsa-miR-3651	hsa-miR-574-5p
hsa-miR-3652	hsa-miR-423-5p
hsa-miR-3652	hsa-miR-484
hsa-miR-3652	hsa-miR-500a-5p
hsa-miR-3652	hsa-miR-509-3-5p
hsa-miR-3652	hsa-miR-616-5p
hsa-miR-3653-3p	hsa-miR-3662
hsa-miR-3653-3p	hsa-miR-484
hsa-miR-3653-3p	hsa-miR-503-5p
hsa-miR-3653-3p	hsa-miR-505-5p
hsa-miR-3653-3p	hsa-miR-577
hsa-miR-365a-3p	hsa-miR-455-5p
hsa-miR-365a-3p	hsa-miR-484
hsa-miR-365a-3p	hsa-miR-503-5p
hsa-miR-365a-3p	hsa-miR-671-5p
hsa-miR-365a-3p	hsa-miR-9-5p
hsa-miR-365a-3p	hsa-miR-98-5p
hsa-miR-365a-5p	hsa-miR-484
hsa-miR-365a-5p	hsa-miR-500a-5p
hsa-miR-365a-5p	hsa-miR-616-5p
hsa-miR-365a-5p	hsa-miR-671-5p
hsa-miR-3662	hsa-miR-423-5p
hsa-miR-3662	hsa-miR-484
hsa-miR-3662	hsa-miR-500b-5p
hsa-miR-3662	hsa-miR-574-5p
hsa-miR-3662	hsa-miR-577
hsa-miR-3662	hsa-miR-616-5p
hsa-miR-3662	hsa-miR-885-5p
hsa-miR-3662	hsa-miR-944
hsa-miR-3662	hsa-miR-98-5p
hsa-miR-423-5p	hsa-miR-484
hsa-miR-423-5p	hsa-miR-500b-5p
hsa-miR-423-5p	hsa-miR-577
hsa-miR-423-5p	hsa-miR-98-5p
hsa-miR-454-5p	hsa-miR-576-5p
hsa-miR-454-5p	hsa-miR-577
hsa-miR-455-5p	hsa-miR-505-5p
hsa-miR-455-5p	hsa-miR-574-5p
hsa-miR-455-5p	hsa-miR-671-5p
hsa-miR-455-5p	hsa-miR-9-5p
hsa-miR-455-5p	hsa-miR-98-5p
hsa-miR-484	hsa-miR-501-5p
hsa-miR-484	hsa-miR-503-5p
hsa-miR-484	hsa-miR-505-5p
hsa-miR-484	hsa-miR-509-3-5p
hsa-miR-484	hsa-miR-509-5p
hsa-miR-484	hsa-miR-574-5p
hsa-miR-484	hsa-miR-577
hsa-miR-484	hsa-miR-584-5p
hsa-miR-484	hsa-miR-616-5p
hsa-miR-484	hsa-miR-664a-5p
hsa-miR-484	hsa-miR-671-5p
hsa-miR-484	hsa-miR-874-3p
hsa-miR-484	hsa-miR-885-5p
hsa-miR-484	hsa-miR-9-5p
hsa-miR-484	hsa-miR-98-5p
hsa-miR-500b-5p	hsa-miR-501-5p
hsa-miR-501-5p	hsa-miR-584-5p
hsa-miR-501-5p	hsa-miR-590-5p
hsa-miR-501-5p	hsa-miR-616-5p
hsa-miR-501-5p	hsa-miR-664a-5p
hsa-miR-501-5p	hsa-miR-9-5p
hsa-miR-501-5p	hsa-miR-98-5p
hsa-miR-503-5p	hsa-miR-505-5p
hsa-miR-503-5p	hsa-miR-509-3-5p
hsa-miR-503-5p	hsa-miR-509-5p
hsa-miR-503-5p	hsa-miR-576-5p
hsa-miR-503-5p	hsa-miR-590-5p
hsa-miR-503-5p	hsa-miR-664a-5p
hsa-miR-503-5p	hsa-miR-671-5p
hsa-miR-503-5p	hsa-miR-9-5p
hsa-miR-503-5p	hsa-miR-98-5p
hsa-miR-505-5p	hsa-miR-664a-5p
hsa-miR-505-5p	hsa-miR-671-5p
hsa-miR-509-3-5p	hsa-miR-509-5p
hsa-miR-509-3-5p	hsa-miR-574-5p
hsa-miR-509-3-5p	hsa-miR-577
hsa-miR-509-3-5p	hsa-miR-664a-5p
hsa-miR-509-3-5p	hsa-miR-675-5p
hsa-miR-509-5p	hsa-miR-675-5p
hsa-miR-532-5p	hsa-miR-574-5p
hsa-miR-532-5p	hsa-miR-576-5p
hsa-miR-532-5p	hsa-miR-616-5p
hsa-miR-532-5p	hsa-miR-9-5p
hsa-miR-574-5p	hsa-miR-576-5p
hsa-miR-574-5p	hsa-miR-577
hsa-miR-574-5p	hsa-miR-605-5p
hsa-miR-574-5p	hsa-miR-664a-5p
hsa-miR-574-5p	hsa-miR-874-3p
hsa-miR-574-5p	hsa-miR-885-5p
hsa-miR-574-5p	hsa-miR-98-5p
hsa-miR-576-5p	hsa-miR-605-5p
hsa-miR-576-5p	hsa-miR-98-5p
hsa-miR-577	hsa-miR-98-5p
hsa-miR-584-5p	hsa-miR-590-5p
hsa-miR-584-5p	hsa-miR-98-5p
hsa-miR-590-5p	hsa-miR-616-5p
hsa-miR-590-5p	hsa-miR-671-5p
hsa-miR-616-5p	hsa-miR-664a-5p
hsa-miR-616-5p	hsa-miR-675-5p
hsa-miR-671-5p	hsa-miR-675-5p
hsa-miR-671-5p	hsa-miR-98-5p
hsa-miR-885-5p	hsa-miR-98-5p
hsa-miR-9-5p	hsa-miR-98-5p

### Sheet: miRsyn breast cancer pairs
miRNA 1	miRNA 2
hsa-miR-105-5p	hsa-miR-10a-5p
hsa-miR-105-5p	hsa-miR-10b-5p
hsa-miR-105-5p	hsa-miR-1258
hsa-miR-105-5p	hsa-miR-192-5p
hsa-miR-105-5p	hsa-miR-26a-5p
hsa-miR-105-5p	hsa-miR-301a-3p
hsa-miR-105-5p	hsa-miR-301b-3p
hsa-miR-105-5p	hsa-miR-484
hsa-miR-105-5p	hsa-miR-98-5p
hsa-miR-10a-5p	hsa-miR-10b-5p
hsa-miR-10a-5p	hsa-miR-125a-5p
hsa-miR-10a-5p	hsa-miR-1307-3p
hsa-miR-10a-5p	hsa-miR-185-5p
hsa-miR-10a-5p	hsa-miR-192-5p
hsa-miR-10a-5p	hsa-miR-196b-5p
hsa-miR-10a-5p	hsa-miR-224-5p
hsa-miR-10a-5p	hsa-miR-26a-5p
hsa-miR-10a-5p	hsa-miR-320c
hsa-miR-10a-5p	hsa-miR-340-5p
hsa-miR-10a-5p	hsa-miR-34c-5p
hsa-miR-10a-5p	hsa-miR-455-5p
hsa-miR-10a-5p	hsa-miR-484
hsa-miR-10a-5p	hsa-miR-503-5p
hsa-miR-10a-5p	hsa-miR-576-5p
hsa-miR-10a-5p	hsa-miR-584-5p
hsa-miR-10a-5p	hsa-miR-605-5p
hsa-miR-10a-5p	hsa-miR-671-5p
hsa-miR-10a-5p	hsa-miR-675-5p
hsa-miR-10a-5p	hsa-miR-874-3p
hsa-miR-10a-5p	hsa-miR-9-5p
hsa-miR-10a-5p	hsa-miR-98-5p
hsa-miR-10b-5p	hsa-miR-1307-3p
hsa-miR-10b-5p	hsa-miR-150-5p
hsa-miR-10b-5p	hsa-miR-181b-5p
hsa-miR-10b-5p	hsa-miR-192-5p
hsa-miR-10b-5p	hsa-miR-203a-3p
hsa-miR-10b-5p	hsa-miR-224-5p
hsa-miR-10b-5p	hsa-miR-26a-5p
hsa-miR-10b-5p	hsa-miR-301a-3p
hsa-miR-10b-5p	hsa-miR-301b-3p
hsa-miR-10b-5p	hsa-miR-320c
hsa-miR-10b-5p	hsa-miR-340-5p
hsa-miR-10b-5p	hsa-miR-34c-5p
hsa-miR-10b-5p	hsa-miR-365a-3p
hsa-miR-10b-5p	hsa-miR-484
hsa-miR-10b-5p	hsa-miR-576-5p
hsa-miR-10b-5p	hsa-miR-584-5p
hsa-miR-10b-5p	hsa-miR-671-5p
hsa-miR-10b-5p	hsa-miR-874-3p
hsa-miR-10b-5p	hsa-miR-98-5p
hsa-miR-1229-3p	hsa-miR-1307-3p
hsa-miR-1229-3p	hsa-miR-150-5p
hsa-miR-1229-3p	hsa-miR-185-5p
hsa-miR-1229-3p	hsa-miR-192-5p
hsa-miR-1229-3p	hsa-miR-196b-5p
hsa-miR-1229-3p	hsa-miR-301a-3p
hsa-miR-1229-3p	hsa-miR-301b-3p
hsa-miR-1229-3p	hsa-miR-328-3p
hsa-miR-1229-3p	hsa-miR-484
hsa-miR-1229-3p	hsa-miR-671-5p
hsa-miR-1258	hsa-miR-98-5p
hsa-miR-125a-5p	hsa-miR-150-5p
hsa-miR-125a-5p	hsa-miR-192-5p
hsa-miR-125a-5p	hsa-miR-203a-3p
hsa-miR-125a-5p	hsa-miR-210-3p
hsa-miR-125a-5p	hsa-miR-24-1-5p
hsa-miR-125a-5p	hsa-miR-24-2-5p
hsa-miR-125a-5p	hsa-miR-26a-5p
hsa-miR-125a-5p	hsa-miR-301a-3p
hsa-miR-125a-5p	hsa-miR-301b-3p
hsa-miR-125a-5p	hsa-miR-320c
hsa-miR-125a-5p	hsa-miR-34c-5p
hsa-miR-125a-5p	hsa-miR-365a-3p
hsa-miR-125a-5p	hsa-miR-484
hsa-miR-125a-5p	hsa-miR-503-5p
hsa-miR-125a-5p	hsa-miR-605-5p
hsa-miR-125a-5p	hsa-miR-671-5p
hsa-miR-125a-5p	hsa-miR-675-5p
hsa-miR-125a-5p	hsa-miR-9-5p
hsa-miR-125a-5p	hsa-miR-98-5p
hsa-miR-1307-3p	hsa-miR-150-5p
hsa-miR-1307-3p	hsa-miR-181b-5p
hsa-miR-1307-3p	hsa-miR-192-5p
hsa-miR-1307-3p	hsa-miR-210-3p
hsa-miR-1307-3p	hsa-miR-224-5p
hsa-miR-1307-3p	hsa-miR-26a-5p
hsa-miR-1307-3p	hsa-miR-301a-3p
hsa-miR-1307-3p	hsa-miR-301b-3p
hsa-miR-1307-3p	hsa-miR-484
hsa-miR-1307-3p	hsa-miR-671-5p
hsa-miR-150-5p	hsa-miR-181b-5p
hsa-miR-150-5p	hsa-miR-185-5p
hsa-miR-150-5p	hsa-miR-192-5p
hsa-miR-150-5p	hsa-miR-196b-5p
hsa-miR-150-5p	hsa-miR-210-3p
hsa-miR-150-5p	hsa-miR-224-5p
hsa-miR-150-5p	hsa-miR-26a-5p
hsa-miR-150-5p	hsa-miR-301a-3p
hsa-miR-150-5p	hsa-miR-301b-3p
hsa-miR-150-5p	hsa-miR-320c
hsa-miR-150-5p	hsa-miR-340-5p
hsa-miR-150-5p	hsa-miR-365a-3p
hsa-miR-150-5p	hsa-miR-484
hsa-miR-150-5p	hsa-miR-503-5p
hsa-miR-150-5p	hsa-miR-605-5p
hsa-miR-150-5p	hsa-miR-9-5p
hsa-miR-150-5p	hsa-miR-98-5p
hsa-miR-181b-5p	hsa-miR-192-5p
hsa-miR-181b-5p	hsa-miR-203a-3p
hsa-miR-181b-5p	hsa-miR-224-5p
hsa-miR-181b-5p	hsa-miR-26a-5p
hsa-miR-181b-5p	hsa-miR-301a-3p
hsa-miR-181b-5p	hsa-miR-328-3p
hsa-miR-181b-5p	hsa-miR-340-5p
hsa-miR-181b-5p	hsa-miR-455-5p
hsa-miR-181b-5p	hsa-miR-484
hsa-miR-181b-5p	hsa-miR-503-5p
hsa-miR-181b-5p	hsa-miR-590-5p
hsa-miR-181b-5p	hsa-miR-671-5p
hsa-miR-181b-5p	hsa-miR-9-5p
hsa-miR-185-5p	hsa-miR-192-5p
hsa-miR-185-5p	hsa-miR-196b-5p
hsa-miR-185-5p	hsa-miR-210-3p
hsa-miR-185-5p	hsa-miR-26a-5p
hsa-miR-185-5p	hsa-miR-301a-3p
hsa-miR-185-5p	hsa-miR-301b-3p
hsa-miR-185-5p	hsa-miR-340-5p
hsa-miR-185-5p	hsa-miR-484
hsa-miR-185-5p	hsa-miR-503-5p
hsa-miR-185-5p	hsa-miR-584-5p
hsa-miR-185-5p	hsa-miR-590-5p
hsa-miR-185-5p	hsa-miR-675-5p
hsa-miR-185-5p	hsa-miR-944
hsa-miR-185-5p	hsa-miR-98-5p
hsa-miR-192-5p	hsa-miR-196b-5p
hsa-miR-192-5p	hsa-miR-203a-3p
hsa-miR-192-5p	hsa-miR-210-3p
hsa-miR-192-5p	hsa-miR-224-5p
hsa-miR-192-5p	hsa-miR-26a-5p
hsa-miR-192-5p	hsa-miR-301a-3p
hsa-miR-192-5p	hsa-miR-320c
hsa-miR-192-5p	hsa-miR-340-5p
hsa-miR-192-5p	hsa-miR-34c-5p
hsa-miR-192-5p	hsa-miR-365a-3p
hsa-miR-192-5p	hsa-miR-484
hsa-miR-192-5p	hsa-miR-503-5p
hsa-miR-192-5p	hsa-miR-576-5p
hsa-miR-192-5p	hsa-miR-675-5p
hsa-miR-192-5p	hsa-miR-874-3p
hsa-miR-192-5p	hsa-miR-9-5p
hsa-miR-192-5p	hsa-miR-98-5p
hsa-miR-192-5p	hsa-miR-99b-5p
hsa-miR-196b-5p	hsa-miR-301a-3p
hsa-miR-196b-5p	hsa-miR-301b-3p
hsa-miR-196b-5p	hsa-miR-340-5p
hsa-miR-196b-5p	hsa-miR-455-5p
hsa-miR-196b-5p	hsa-miR-484
hsa-miR-196b-5p	hsa-miR-576-5p
hsa-miR-196b-5p	hsa-miR-9-5p
hsa-miR-196b-5p	hsa-miR-98-5p
hsa-miR-203a-3p	hsa-miR-224-5p
hsa-miR-203a-3p	hsa-miR-24-1-5p
hsa-miR-203a-3p	hsa-miR-24-2-5p
hsa-miR-203a-3p	hsa-miR-301a-3p
hsa-miR-203a-3p	hsa-miR-301b-3p
hsa-miR-203a-3p	hsa-miR-340-5p
hsa-miR-203a-3p	hsa-miR-34c-5p
hsa-miR-203a-3p	hsa-miR-365a-3p
hsa-miR-203a-3p	hsa-miR-455-5p
hsa-miR-203a-3p	hsa-miR-484
hsa-miR-203a-3p	hsa-miR-503-5p
hsa-miR-203a-3p	hsa-miR-9-5p
hsa-miR-203a-3p	hsa-miR-99b-5p
hsa-miR-210-3p	hsa-miR-455-5p
hsa-miR-224-5p	hsa-miR-26a-5p
hsa-miR-224-5p	hsa-miR-340-5p
hsa-miR-224-5p	hsa-miR-34c-5p
hsa-miR-224-5p	hsa-miR-365a-3p
hsa-miR-224-5p	hsa-miR-455-5p
hsa-miR-224-5p	hsa-miR-484
hsa-miR-224-5p	hsa-miR-503-5p
hsa-miR-224-5p	hsa-miR-576-5p
hsa-miR-224-5p	hsa-miR-584-5p
hsa-miR-224-5p	hsa-miR-9-5p
hsa-miR-24-1-5p	hsa-miR-24-2-5p
hsa-miR-24-1-5p	hsa-miR-26a-5p
hsa-miR-24-1-5p	hsa-miR-484
hsa-miR-24-1-5p	hsa-miR-671-5p
hsa-miR-24-2-5p	hsa-miR-484
hsa-miR-24-2-5p	hsa-miR-671-5p
hsa-miR-26a-5p	hsa-miR-301a-3p
hsa-miR-26a-5p	hsa-miR-301b-3p
hsa-miR-26a-5p	hsa-miR-320c
hsa-miR-26a-5p	hsa-miR-365a-3p
hsa-miR-26a-5p	hsa-miR-484
hsa-miR-26a-5p	hsa-miR-503-5p
hsa-miR-26a-5p	hsa-miR-605-5p
hsa-miR-26a-5p	hsa-miR-9-5p
hsa-miR-26a-5p	hsa-miR-98-5p
hsa-miR-301a-3p	hsa-miR-301b-3p
hsa-miR-301a-3p	hsa-miR-340-5p
hsa-miR-301a-3p	hsa-miR-365a-3p
hsa-miR-301a-3p	hsa-miR-484
hsa-miR-301a-3p	hsa-miR-503-5p
hsa-miR-301a-3p	hsa-miR-576-5p
hsa-miR-301a-3p	hsa-miR-605-5p
hsa-miR-301a-3p	hsa-miR-671-5p
hsa-miR-301a-3p	hsa-miR-675-5p
hsa-miR-301a-3p	hsa-miR-944
hsa-miR-301a-3p	hsa-miR-9-5p
hsa-miR-301a-3p	hsa-miR-98-5p
hsa-miR-301b-3p	hsa-miR-340-5p
hsa-miR-301b-3p	hsa-miR-365a-3p
hsa-miR-301b-3p	hsa-miR-484
hsa-miR-301b-3p	hsa-miR-576-5p
hsa-miR-301b-3p	hsa-miR-605-5p
hsa-miR-301b-3p	hsa-miR-671-5p
hsa-miR-301b-3p	hsa-miR-9-5p
hsa-miR-301b-3p	hsa-miR-98-5p
hsa-miR-320c	hsa-miR-340-5p
hsa-miR-320c	hsa-miR-365a-3p
hsa-miR-320c	hsa-miR-484
hsa-miR-320c	hsa-miR-503-5p
hsa-miR-328-3p	hsa-miR-503-5p
hsa-miR-328-3p	hsa-miR-590-5p
hsa-miR-328-3p	hsa-miR-671-5p
hsa-miR-340-5p	hsa-miR-455-5p
hsa-miR-340-5p	hsa-miR-484
hsa-miR-340-5p	hsa-miR-503-5p
hsa-miR-340-5p	hsa-miR-576-5p
hsa-miR-340-5p	hsa-miR-605-5p
hsa-miR-340-5p	hsa-miR-9-5p
hsa-miR-340-5p	hsa-miR-98-5p
hsa-miR-34c-5p	hsa-miR-365a-3p
hsa-miR-34c-5p	hsa-miR-455-5p
hsa-miR-34c-5p	hsa-miR-484
hsa-miR-34c-5p	hsa-miR-503-5p
hsa-miR-34c-5p	hsa-miR-671-5p
hsa-miR-34c-5p	hsa-miR-874-3p
hsa-miR-34c-5p	hsa-miR-9-5p
hsa-miR-34c-5p	hsa-miR-98-5p
hsa-miR-365a-3p	hsa-miR-455-5p
hsa-miR-365a-3p	hsa-miR-484
hsa-miR-365a-3p	hsa-miR-503-5p
hsa-miR-365a-3p	hsa-miR-671-5p
hsa-miR-365a-3p	hsa-miR-9-5p
hsa-miR-365a-3p	hsa-miR-98-5p
hsa-miR-455-5p	hsa-miR-671-5p
hsa-miR-455-5p	hsa-miR-9-5p
hsa-miR-455-5p	hsa-miR-98-5p
hsa-miR-484	hsa-miR-503-5p
hsa-miR-484	hsa-miR-584-5p
hsa-miR-484	hsa-miR-671-5p
hsa-miR-484	hsa-miR-874-3p
hsa-miR-484	hsa-miR-9-5p
hsa-miR-484	hsa-miR-98-5p
hsa-miR-503-5p	hsa-miR-576-5p
hsa-miR-503-5p	hsa-miR-590-5p
hsa-miR-503-5p	hsa-miR-671-5p
hsa-miR-503-5p	hsa-miR-9-5p
hsa-miR-503-5p	hsa-miR-98-5p
hsa-miR-576-5p	hsa-miR-605-5p
hsa-miR-576-5p	hsa-miR-98-5p
hsa-miR-584-5p	hsa-miR-590-5p
hsa-miR-584-5p	hsa-miR-98-5p
hsa-miR-590-5p	hsa-miR-671-5p
hsa-miR-671-5p	hsa-miR-675-5p
hsa-miR-671-5p	hsa-miR-98-5p
hsa-miR-9-5p	hsa-miR-98-5p
