## Additional file 3 for "Identifying miRNA synergism using multiple-intervention causal inference"

### Sheet: miRsyn module
Module ID	Genes
Module 1	hsa-miR-101-5p, hsa-miR-222-5p, C5orf51, EFHD2
Module 2	hsa-miR-101-5p, hsa-miR-577, FDX1, PMAIP1
Module 3	hsa-miR-105-5p, hsa-miR-301a-3p, hsa-miR-301b-3p, BTF3L4, HSPA8, NUS1
Module 4	hsa-miR-105-5p, hsa-miR-365a-3p, BTF3L4, HSPA8, YRDC
Module 5	hsa-miR-10a-5p, hsa-miR-105-5p, HSPA8, PAFAH1B1
Module 6	hsa-miR-10a-5p, hsa-miR-10b-5p, ALKBH4, HOXB3
Module 7	hsa-miR-10a-5p, hsa-miR-10b-5p, CD3D, FBXO31, PAICS, PHAX, S1PR2
Module 8	hsa-miR-10a-5p, hsa-miR-10b-5p, FAM118A, MCTS1, PHAX
Module 9	hsa-miR-10a-5p, hsa-miR-10b-5p, HOXB3, PAFAH1B1
Module 10	hsa-miR-10a-5p, hsa-miR-10b-5p, PHAX, SLC25A5
Module 11	hsa-miR-10a-5p, hsa-miR-10b-5p, hsa-miR-224-5p, API5, HOXB3, USP6NL
Module 12	hsa-miR-10a-5p, hsa-miR-125a-5p, GOLGA8A, NR1D2, PANX1, RRP1B, TMEM101, YOD1
Module 13	hsa-miR-10a-5p, hsa-miR-130b-5p, ADPRHL2, C1GALT1, CRY2, HSPA8, NCOR2, POU2F2
Module 14	hsa-miR-10a-5p, hsa-miR-130b-5p, hsa-miR-10b-5p, C1GALT1, CRY2, NCOR2, POU2F2
Module 15	hsa-miR-10a-5p, hsa-miR-150-5p, hsa-miR-1307-3p, MCTS1, ORAI2
Module 16	hsa-miR-10a-5p, hsa-miR-185-5p, HSP90AA1, MARS, TLE3
Module 17	hsa-miR-10a-5p, hsa-miR-301a-3p, HOXB3, HSPA8, RLIM, S1PR2
Module 18	hsa-miR-10a-5p, hsa-miR-301a-3p, hsa-miR-10b-5p, HOXB3, PHAX, S1PR2
Module 19	hsa-miR-10a-5p, hsa-miR-301a-3p, hsa-miR-616-5p, hsa-miR-10b-5p, PHAX, S1PR2
Module 20	hsa-miR-10a-5p, hsa-miR-324-5p, SLC26A2, YOD1
Module 21	hsa-miR-10a-5p, hsa-miR-328-3p, RPS9, STT3A, UBTF
Module 22	hsa-miR-10a-5p, hsa-miR-3662, HOXB3, RLIM
Module 23	hsa-miR-10a-5p, hsa-miR-423-5p, hsa-miR-10b-5p, PABPC1, RPS9
Module 24	hsa-miR-10a-5p, hsa-miR-503-5p, HSPA8, OCRL
Module 25	hsa-miR-10a-5p, hsa-miR-9-5p, CNOT6, NCOR2, POU2F2
Module 26	hsa-miR-10b-5p, hsa-miR-224-5p, API5, HOXB3, USP6NL, NUFIP2
Module 27	hsa-miR-10b-5p, hsa-miR-874-3p, CMPK1, NUFIP2
Module 28	hsa-miR-125a-5p, hsa-miR-185-5p, BTG2, ZNF385A
Module 29	hsa-miR-125a-5p, hsa-miR-19a-5p, C2orf15, ZFAND1, TNFAIP3
Module 30	hsa-miR-125a-5p, hsa-miR-19a-5p, hsa-miR-19b-2-5p, C2orf15, ZFAND1
Module 31	hsa-miR-125a-5p, hsa-miR-3662, ASB16, GOLGA8A
Module 32	hsa-miR-125a-5p, hsa-miR-616-5p, AGTRAP, EIF4E, YIPF4
Module 33	hsa-miR-130b-5p, hsa-miR-181b-5p, DDX3X, TFRC
Module 34	hsa-miR-130b-5p, hsa-miR-3662, MYBPC1, PTMA
Module 35	hsa-miR-130b-5p, hsa-miR-455-5p, C15orf40, DDX3X, VAV3
Module 36	hsa-miR-130b-5p, hsa-miR-616-5p, NFKBID, UCHL3
Module 37	hsa-miR-130b-5p, hsa-miR-664a-5p, C15orf40, FBXL16
Module 38	hsa-miR-150-5p, hsa-miR-10b-5p, MCTS1, ORAI2, PDCD4
Module 39	hsa-miR-150-5p, hsa-miR-1229-3p, C12orf49, SCO1, ZNF207
Module 40	hsa-miR-150-5p, hsa-miR-1229-3p, hsa-miR-1307-3p, SCO1, ZNF207
Module 41	hsa-miR-150-5p, hsa-miR-125a-5p, ASB16, PLXDC1, RRP1B
Module 42	hsa-miR-150-5p, hsa-miR-1307-3p, MCTS1, TNFAIP8L1
Module 43	hsa-miR-150-5p, hsa-miR-185-5p, CAMK4, CSNK1E
Module 44	hsa-miR-150-5p, hsa-miR-301b-3p, ASB16, CCR6, MASTL
Module 45	hsa-miR-150-5p, hsa-miR-3170, CYCS, LYRM7, RAB13
Module 46	hsa-miR-150-5p, hsa-miR-340-5p, DCTN5, PDCD4
Module 47	hsa-miR-150-5p, hsa-miR-3653-3p, AKIRIN1, PDCD4
Module 48	hsa-miR-150-5p, hsa-miR-365a-5p, DCTN5, ICA1L, LAT2, LRRC58, MASTL, MCTS1, SLC33A1, SLC35F5, TNFAIP8L1
Module 49	hsa-miR-150-5p, hsa-miR-455-5p, C15orf40, LYRM7
Module 50	hsa-miR-150-5p, hsa-miR-455-5p, LYRM7, TNFAIP8L1
Module 51	hsa-miR-150-5p, hsa-miR-574-5p, CAMK4, LRRC58, LYRM7
Module 52	hsa-miR-150-5p, hsa-miR-616-5p, CYCS, CYTIP, IPP, LYRM7, NPHP1, RAB13, TNFAIP8L1, TTC31, WDR12, ZBED1
Module 53	hsa-miR-150-5p, hsa-miR-9-5p, CXCR4, LRRC15, RHOH
Module 54	hsa-miR-185-5p, hsa-miR-196b-5p, SUOX, TLE3
Module 55	hsa-miR-186-5p, hsa-miR-101-5p, AIMP1, PMAIP1
Module 56	hsa-miR-186-5p, hsa-miR-10a-5p, PAPD5, RLIM
Module 57	hsa-miR-186-5p, hsa-miR-10a-5p, hsa-miR-10b-5p, CNOT6, KIF21A, USP9X
Module 58	hsa-miR-186-5p, hsa-miR-125a-5p, ATL2, BTG2, PLS3, RRP1B, ZNF385A
Module 59	hsa-miR-186-5p, hsa-miR-1262, AMD1, ATL2, CCT4, EIF5, GNL3L, PAPD5, SMARCA5, ULK1
Module 60	hsa-miR-186-5p, hsa-miR-130b-5p, ACER3, EXOC5, RBM27, VAV3
Module 61	hsa-miR-186-5p, hsa-miR-150-5p, AMD1, RPL14, RRP1B
Module 62	hsa-miR-186-5p, hsa-miR-181b-5p, PAPD5, ULK1
Module 63	hsa-miR-186-5p, hsa-miR-181b-5p, ULK1, ZBTB33
Module 64	hsa-miR-186-5p, hsa-miR-185-5p, BTG2, G3BP1, HSP90AA1, TEX261, ZNF385A, ZNF512B
Module 65	hsa-miR-186-5p, hsa-miR-196b-5p, BUB1, IGF2BP3, POLR2D, RRP1B
Module 66	hsa-miR-186-5p, hsa-miR-203a-3p, LCLAT1, RLIM
Module 67	hsa-miR-186-5p, hsa-miR-203a-3p, hsa-miR-365a-3p, NUFIP2, POLR1B
Module 68	hsa-miR-186-5p, hsa-miR-224-5p, HSP90AA1, NUFIP2
Module 69	hsa-miR-186-5p, hsa-miR-23b-5p, hsa-miR-23a-5p, AMBRA1, ZNF385A
Module 70	hsa-miR-186-5p, hsa-miR-26a-5p, BRCA1, EIF5, NUFIP2, PMAIP1, SHC2, TCP1
Module 71	hsa-miR-186-5p, hsa-miR-301a-3p, BTF3L4, CHERP, LCLAT1, PAFAH1B2, POLR1B, POLR2D, RBM27, RLIM
Module 72	hsa-miR-186-5p, hsa-miR-301a-3p, hsa-miR-301b-3p, BTF3L4, POLR1B
Module 73	hsa-miR-186-5p, hsa-miR-320c, AIMP1, SEC24A, ULK1, ZBTB33
Module 74	hsa-miR-186-5p, hsa-miR-328-3p, HNRNPL, UNK
Module 75	hsa-miR-186-5p, hsa-miR-340-5p, ACER3, AIMP1, BUB1, DDX21, LCLAT1, LPCAT1, NUFIP2, TSR1
Module 76	hsa-miR-186-5p, hsa-miR-34c-5p, AASDHPPT, VAV3
Module 77	hsa-miR-186-5p, hsa-miR-3652, POLR2D, ZC3H15
Module 78	hsa-miR-186-5p, hsa-miR-3653-3p, HEMK1, PLS3, RLIM
Module 79	hsa-miR-186-5p, hsa-miR-3662, PAFAH1B2, RLIM
Module 80	hsa-miR-186-5p, hsa-miR-3662, PMAIP1, RLIM
Module 81	hsa-miR-186-5p, hsa-miR-500a-5p, MTHFD2, POLR1B
Module 82	hsa-miR-186-5p, hsa-miR-503-5p, C1orf21, KIF5B, NUFIP2, SEC24A, YRDC
Module 83	hsa-miR-186-5p, hsa-miR-505-5p, BTG2, HEMK1
Module 84	hsa-miR-186-5p, hsa-miR-577, ATL2, G3BP1, PMAIP1
Module 85	hsa-miR-186-5p, hsa-miR-885-5p, BUB1, HNRNPL
Module 86	hsa-miR-186-5p, hsa-miR-9-5p, CNOT6, IGF2BP3, MTHFD2, XRN2
Module 87	hsa-miR-192-5p, hsa-miR-105-5p, BTF3L4, PAFAH1B1
Module 88	hsa-miR-192-5p, hsa-miR-10a-5p, AHSA2, ARFGEF1, CMPK1, FBXO31, PAFAH1B1, PANX1, PAPD5, SLC26A2
Module 89	hsa-miR-192-5p, hsa-miR-10b-5p, AHSA2, ARFGEF1, CMPK1, FBXO31, PAFAH1B1
Module 90	hsa-miR-192-5p, hsa-miR-1229-3p, NAA50, RPGRIP1L
Module 91	hsa-miR-192-5p, hsa-miR-1262, OSBPL10, PAPD5
Module 92	hsa-miR-192-5p, hsa-miR-130b-5p, B3GALNT1, DDX3X, EIF2S1, RAB1A, STAM
Module 93	hsa-miR-192-5p, hsa-miR-185-5p, CCNE1, IGF1R
Module 94	hsa-miR-192-5p, hsa-miR-186-5p, CAND1, KIF5B
Module 95	hsa-miR-192-5p, hsa-miR-186-5p, PAPD5, ZBTB33
Module 96	hsa-miR-192-5p, hsa-miR-203a-3p, hsa-miR-99b-5p, IGF1R, PPP1CB
Module 97	hsa-miR-192-5p, hsa-miR-210-3p, DEAF1, HMGCS1
Module 98	hsa-miR-192-5p, hsa-miR-23b-5p, hsa-miR-23a-5p, hsa-miR-3170, C6orf132, LYRM7
Module 99	hsa-miR-192-5p, hsa-miR-26a-5p, BRCA1, MSH6
Module 100	hsa-miR-192-5p, hsa-miR-26a-5p, hsa-miR-503-5p, CCNE1, DDX3X
Module 101	hsa-miR-192-5p, hsa-miR-3200-5p, CKAP2L, IGF1R
Module 102	hsa-miR-192-5p, hsa-miR-320c, CYCS, ZBTB33
Module 103	hsa-miR-192-5p, hsa-miR-324-5p, MSH6, MTMR12, SLC26A2
Module 104	hsa-miR-192-5p, hsa-miR-34c-5p, AASDHPPT, BCL2, CDKN1B, MOAP1
Module 105	hsa-miR-192-5p, hsa-miR-3652, ANG, NAA50, OSBPL10, SLC26A2, YME1L1
Module 106	hsa-miR-192-5p, hsa-miR-365a-3p, BCL2, BTF3L4, VANGL1
Module 107	hsa-miR-192-5p, hsa-miR-500a-5p, CKAP2L, YME1L1
Module 108	hsa-miR-192-5p, hsa-miR-503-5p, BCL2, DDX3X, IGF1R
Module 109	hsa-miR-192-5p, hsa-miR-503-5p, IGF1R, KIF5B
Module 110	hsa-miR-192-5p, hsa-miR-532-5p, ACADSB, SPIN4
Module 111	hsa-miR-192-5p, hsa-miR-574-5p, hsa-miR-874-3p, ANG, LRRC58
Module 112	hsa-miR-192-5p, hsa-miR-577, IGF1R, LRRFIP2
Module 113	hsa-miR-192-5p, hsa-miR-616-5p, FNDC3B, NAA50
Module 114	hsa-miR-192-5p, hsa-miR-616-5p, hsa-miR-3170, CYCS, LYRM7, NAA50
Module 115	hsa-miR-192-5p, hsa-miR-664a-5p, LRRC58, LYRM7, RSRC1
Module 116	hsa-miR-192-5p, hsa-miR-874-3p, ANG, CMPK1, LRRC58
Module 117	hsa-miR-192-5p, hsa-miR-9-5p, ACADSB, BCL2, STK3
Module 118	hsa-miR-19a-5p, hsa-miR-19b-2-5p, MAPK6, RLIM
Module 119	hsa-miR-19a-5p, hsa-miR-19b-2-5p, RLIM, ZNF620
Module 120	hsa-miR-203a-3p, hsa-miR-10b-5p, NUFIP2, PAX6
Module 121	hsa-miR-203a-3p, hsa-miR-181b-5p, IGF1R, RLIM
Module 122	hsa-miR-203a-3p, hsa-miR-19a-5p, BTG1, RLIM
Module 123	hsa-miR-203a-3p, hsa-miR-19a-5p, hsa-miR-19b-2-5p, RGL2, RLIM
Module 124	hsa-miR-203a-3p, hsa-miR-24-2-5p, hsa-miR-24-1-5p, DHX33, ZNF367
Module 125	hsa-miR-203a-3p, hsa-miR-340-5p, IGF1R, IPO7, LCLAT1, NUFIP2, PIM3, SOCS3, TSR1
Module 126	hsa-miR-203a-3p, hsa-miR-340-5p, hsa-miR-455-5p, IPO7, NUFIP2, SOCS3
Module 127	hsa-miR-203a-3p, hsa-miR-3653-3p, JUN, NCOA4, RLIM
Module 128	hsa-miR-203a-3p, hsa-miR-503-5p, KIF5B, NUFIP2
Module 129	hsa-miR-203a-3p, hsa-miR-885-5p, IGF1R, TBCEL
Module 130	hsa-miR-203a-3p, hsa-miR-9-5p, EN2, IPO7
Module 131	hsa-miR-224-5p, hsa-miR-181b-5p, BCL2, IGF1R
Module 132	hsa-miR-224-5p, hsa-miR-24-2-5p, BCL2, STARD5
Module 133	hsa-miR-224-5p, hsa-miR-3170, C12orf49, MAP2K2
Module 134	hsa-miR-224-5p, hsa-miR-885-5p, HOXB3, IGF1R
Module 135	hsa-miR-23b-5p, hsa-miR-1307-3p, C6orf132, OGFOD1, UGGT1, ZNF385A
Module 136	hsa-miR-23b-5p, hsa-miR-23a-5p, AGTPBP1, CSNK1E, LYRM7
Module 137	hsa-miR-23b-5p, hsa-miR-23a-5p, AGTPBP1, SSR1, UGGT1
Module 138	hsa-miR-23b-5p, hsa-miR-23a-5p, CABP4, LYRM7, SBK1
Module 139	hsa-miR-23b-5p, hsa-miR-23a-5p, CSNK1E, SBK1, ZNF385A
Module 140	hsa-miR-23b-5p, hsa-miR-23a-5p, MIDN, SBK1
Module 141	hsa-miR-23b-5p, hsa-miR-23a-5p, hsa-miR-616-5p, LYRM7, NFKBID, PRR11
Module 142	hsa-miR-24-2-5p, hsa-miR-24-1-5p, LARP1, ZNF367
Module 143	hsa-miR-26a-5p, hsa-miR-101-5p, PMAIP1, TFAM
Module 144	hsa-miR-26a-5p, hsa-miR-1307-3p, TNFAIP8L1, UGGT1, ZNF207
Module 145	hsa-miR-26a-5p, hsa-miR-130b-5p, DDX3X, HSPA8
Module 146	hsa-miR-26a-5p, hsa-miR-150-5p, ABCB7, AGTPBP1, AKIRIN1, LRRC27, PCYT1A, TNFAIP8L1, ZNF207
Module 147	hsa-miR-26a-5p, hsa-miR-150-5p, hsa-miR-224-5p, AKIRIN1, ZNF207
Module 148	hsa-miR-26a-5p, hsa-miR-224-5p, AKIRIN1, NUFIP2, ZNF207
Module 149	hsa-miR-26a-5p, hsa-miR-301a-3p, ACBD5, BTBD3, CCND2, CLIC4, FKTN, HSPA8, NUS1, PRKAA1, SLC31A1, PHAX
Module 150	hsa-miR-26a-5p, hsa-miR-301a-3p, hsa-miR-301b-3p, ACBD5, BTBD3, CCND2, CLIC4, FKTN, HSPA8, NUS1, PRKAA1, SLC31A1
Module 151	hsa-miR-26a-5p, hsa-miR-301b-3p, hsa-miR-340-5p, CCND2, HSPA8
Module 152	hsa-miR-26a-5p, hsa-miR-340-5p, ATP1A1, NUFIP2, CCND2, HSPA8, TAF13, TXLNG
Module 153	hsa-miR-26a-5p, hsa-miR-3653-3p, AKIRIN1, CCND2
Module 154	hsa-miR-26a-5p, hsa-miR-365a-3p, HSPA8, NUFIP2
Module 155	hsa-miR-26a-5p, hsa-miR-365a-5p, PHAX, TNFAIP8L1
Module 156	hsa-miR-26a-5p, hsa-miR-3662, AKIRIN1, BTBD3, CLIC4, MAPK6, PMAIP1
Module 157	hsa-miR-26a-5p, hsa-miR-455-5p, DDX3X, NUFIP2, TNFAIP8L1
Module 158	hsa-miR-26a-5p, hsa-miR-503-5p, hsa-miR-185-5p, CCND2, CCNE1
Module 159	hsa-miR-26a-5p, hsa-miR-503-5p, hsa-miR-423-5p, CCND2, LARP1
Module 160	hsa-miR-26a-5p, hsa-miR-574-5p, CHORDC1, SLC31A1
Module 161	hsa-miR-26a-5p, hsa-miR-605-5p, ABCB7, CHORDC1
Module 162	hsa-miR-301a-3p, hsa-miR-10b-5p, HOXB3, KBTBD6, S1PR2
Module 163	hsa-miR-301a-3p, hsa-miR-301b-3p, ABCD2, ACBD5, ASB16, ATP6V1C1, BLCAP, BTBD3, BTF3L4, BTG1, C16orf45, C3orf18, CBY1, CCDC137, CCND2, CCR6, CHERP, CLIC4, FKTN, FLYWCH2, FOXQ1, GP2, GRSF1, HOXB3, HPRT1, HSPA8, IFITM1, IPMK, IRF1, KBTBD6, KIAA1191, LCLAT1, MASTL, MMGT1, NAA50, NUS1, OMD, OSBP, PAFAH1B2, PEX13, POLR1B, POLR2D, PRKAA1, RBM27, RLIM, RNF125, S1PR2, SIK1, SLC31A1, STARD13, STX16, TRPC3,…
Module 164	hsa-miR-301a-3p, hsa-miR-301b-3p, hsa-miR-10b-5p, HOXB3, S1PR2
Module 165	hsa-miR-301a-3p, hsa-miR-301b-3p, hsa-miR-130b-5p, HSPA8, RBM27
Module 166	hsa-miR-301a-3p, hsa-miR-301b-3p, hsa-miR-181b-5p, LCLAT1, NAA50, RLIM
Module 167	hsa-miR-301a-3p, hsa-miR-301b-3p, hsa-miR-196b-5p, POLR2D, TRPC3
Module 168	hsa-miR-301a-3p, hsa-miR-301b-3p, hsa-miR-365a-3p, BTF3L4, HSPA8, OSBP, POLR1B
Module 169	hsa-miR-301a-3p, hsa-miR-301b-3p, hsa-miR-3662, ASB16, BLCAP, BTBD3, CLIC4, HOXB3, KBTBD6, PAFAH1B2, RLIM
Module 170	hsa-miR-301a-3p, hsa-miR-301b-3p, hsa-miR-9-5p, PRKAA1, STARD13
Module 171	hsa-miR-301a-3p, hsa-miR-340-5p, CCND2, HSPA8, LCLAT1
Module 172	hsa-miR-301a-3p, hsa-miR-3653-3p, CCND2, RLIM
Module 173	hsa-miR-301a-3p, hsa-miR-365a-5p, FKTN, MASTL
Module 174	hsa-miR-301a-3p, hsa-miR-423-5p, CCND2, UBE2D3
Module 175	hsa-miR-301a-3p, hsa-miR-503-5p, CCND2, HSPA8, ZNF620
Module 176	hsa-miR-301a-3p, hsa-miR-616-5p, FLYWCH2, NAA50, OMD, PHAX, S1PR2
Module 177	hsa-miR-301a-3p, hsa-miR-664a-5p, PHAX, UBE2D3
Module 178	hsa-miR-301b-3p, hsa-miR-576-5p, ABCD2, HPRT1
Module 179	hsa-miR-301b-3p, hsa-miR-671-5p, CHERP, ZNF224
Module 180	hsa-miR-320c, hsa-miR-101-5p, AIMP1, C5orf51
Module 181	hsa-miR-320c, hsa-miR-10a-5p, VDAC1, YOD1, ZNF394
Module 182	hsa-miR-320c, hsa-miR-10b-5p, RARG, ZNF394
Module 183	hsa-miR-320c, hsa-miR-125a-5p, IRF4, YOD1
Module 184	hsa-miR-320c, hsa-miR-150-5p, CYCS, DCTN5
Module 185	hsa-miR-320c, hsa-miR-196b-5p, YIPF6, YOD1
Module 186	hsa-miR-320c, hsa-miR-3170, C5orf51, CYCS, MAX
Module 187	hsa-miR-320c, hsa-miR-340-5p, AIMP1, DCTN5
Module 188	hsa-miR-320c, hsa-miR-503-5p, DCTN5, SEC24A
Module 189	hsa-miR-324-5p, hsa-miR-196b-5p, MSH6, YOD1
Module 190	hsa-miR-324-5p, hsa-miR-3653-3p, MTFR1, YOD1
Module 191	hsa-miR-324-5p, hsa-miR-365a-3p, CS, VANGL1
Module 192	hsa-miR-324-5p, hsa-miR-423-5p, ATP5B, PGAM1, PSMD11
Module 193	hsa-miR-340-5p, hsa-miR-10b-5p, CRY2, H3F3C
Module 194	hsa-miR-340-5p, hsa-miR-1271-5p, EFHD2, IGF1R, SPIN4
Module 195	hsa-miR-340-5p, hsa-miR-181b-5p, IGF1R, LCLAT1
Module 196	hsa-miR-340-5p, hsa-miR-181b-5p, IGF1R, PNRC2
Module 197	hsa-miR-340-5p, hsa-miR-185-5p, CCND2, IGF1R, MED17, TXLNG
Module 198	hsa-miR-340-5p, hsa-miR-224-5p, IGF1R, KRAS, NUFIP2
Module 199	hsa-miR-340-5p, hsa-miR-3653-3p, CCND2, PDCD4, SCARB2
Module 200	hsa-miR-340-5p, hsa-miR-365a-5p, DCTN5, TIGD2
Module 201	hsa-miR-340-5p, hsa-miR-3662, hsa-miR-181b-5p, IGF1R, PDCD4
Module 202	hsa-miR-340-5p, hsa-miR-423-5p, CCND2, DDX21, EFHD2
Module 203	hsa-miR-340-5p, hsa-miR-503-5p, CCND2, HSPA8, NUFIP2
Module 204	hsa-miR-340-5p, hsa-miR-503-5p, DCTN5, HSPA8
Module 205	hsa-miR-340-5p, hsa-miR-574-5p, BUB1, LRP2BP
Module 206	hsa-miR-340-5p, hsa-miR-885-5p, BUB1, GREB1, IGF1R
Module 207	hsa-miR-34c-5p, hsa-miR-10a-5p, HSP90AA1, PABPC1
Module 208	hsa-miR-34c-5p, hsa-miR-10b-5p, KBTBD6, PABPC1, RARG
Module 209	hsa-miR-34c-5p, hsa-miR-1271-5p, CCL22, GPR156
Module 210	hsa-miR-34c-5p, hsa-miR-203a-3p, GPR156, MCFD2
Module 211	hsa-miR-34c-5p, hsa-miR-3662, KBTBD6, MOAP1
Module 212	hsa-miR-34c-5p, hsa-miR-503-5p, BCL2, DCTN5, SEC61A1
Module 213	hsa-miR-34c-5p, hsa-miR-577, DCTN5, ZNF623
Module 214	hsa-miR-34c-5p, hsa-miR-874-3p, MAPT, PAPLN
Module 215	hsa-miR-3652, hsa-miR-101-5p, NAA50, PABPN1
Module 216	hsa-miR-3652, hsa-miR-125a-5p, MAP2K7, YIPF4
Module 217	hsa-miR-3652, hsa-miR-1307-3p, C16orf45, CCR6, KLHL7, ORAI2, RAB10, RHBDL2, SNX22, TAS2R5, TECPR1, TEP1, ZNF485
Module 218	hsa-miR-3652, hsa-miR-301a-3p, C16orf45, CCR6
Module 219	hsa-miR-3652, hsa-miR-301a-3p, FLYWCH2, NAA50, OMD
Module 220	hsa-miR-3652, hsa-miR-301a-3p, hsa-miR-301b-3p, hsa-miR-1229-3p, NAA50, POLR2D
Module 221	hsa-miR-3652, hsa-miR-3170, C3orf62, NAA50
Module 222	hsa-miR-3652, hsa-miR-324-5p, NDUFS1, SLC26A2
Module 223	hsa-miR-3653-3p, hsa-miR-19a-5p, RLIM, TNFAIP3
Module 224	hsa-miR-365a-3p, hsa-miR-224-5p, BCL2, KRAS, NUFIP2
Module 225	hsa-miR-365a-3p, hsa-miR-455-5p, NUFIP2, RHOH
Module 226	hsa-miR-3662, hsa-miR-181b-5p, G3BP2, IGF1R, NFIA, PDCD4, PMAIP1, RLIM, TMED7
Module 227	hsa-miR-3662, hsa-miR-185-5p, BTBD3, IGF1R, PSME3, PTMA, SPATA2
Module 228	hsa-miR-3662, hsa-miR-224-5p, AKIRIN1, HOXB3, IGF1R
Module 229	hsa-miR-3662, hsa-miR-3653-3p, PDCD4, RLIM
Module 230	hsa-miR-423-5p, hsa-miR-181b-5p, MRPL34, ULK1
Module 231	hsa-miR-423-5p, hsa-miR-3200-5p, CCND2, SPATA2
Module 232	hsa-miR-423-5p, hsa-miR-328-3p, RPS9, UNK
Module 233	hsa-miR-423-5p, hsa-miR-3653-3p, CCND2, GTF2F1
Module 234	hsa-miR-423-5p, hsa-miR-3662, PTMA, SPATA2, YWHAZ
Module 235	hsa-miR-423-5p, hsa-miR-3662, hsa-miR-185-5p, PTMA, SPATA2
Module 236	hsa-miR-484, hsa-miR-10a-5p, CMPK1, HSP90AA1, MARS, OCRL, ORAI2, RIOK2, RPS9, RRP1B, STT3A, UBTF, URGCP
Module 237	hsa-miR-484, hsa-miR-10a-5p, hsa-miR-10b-5p, CMPK1, ORAI2, RPS9, STT3A, URGCP
Module 238	hsa-miR-484, hsa-miR-10a-5p, hsa-miR-185-5p, HSP90AA1, MARS
Module 239	hsa-miR-484, hsa-miR-10b-5p, BRCA1, CMPK1, NUFIP2, ORAI2, RPS9, STT3A, URGCP
Module 240	hsa-miR-484, hsa-miR-10b-5p, hsa-miR-328-3p, RPS9, STT3A
Module 241	hsa-miR-484, hsa-miR-1229-3p, C12orf49, PRDX4, RPS15, YWHAZ
Module 242	hsa-miR-484, hsa-miR-125a-5p, MAP2K7, RRP1B
Module 243	hsa-miR-484, hsa-miR-1307-3p, EXOSC10, ORAI2, ST3GAL2, TEP1, TNFAIP8L1
Module 244	hsa-miR-484, hsa-miR-150-5p, C12orf49, DCTN5, DGCR6L, GTF2H3, LRRC58, LYRM7, ORAI2, PCYT1A, RRP1B, SLC2A1, SLC35F5, TEP1, TNFAIP8L1
Module 245	hsa-miR-484, hsa-miR-150-5p, hsa-miR-509-3-5p, LRRC58, SLC35F5
Module 246	hsa-miR-484, hsa-miR-181b-5p, CUL5, IGF1R, G3BP2, GIGYF1, H1F0, HUWE1, ILF2, INO80B, MAP3K10
Module 247	hsa-miR-484, hsa-miR-185-5p, G3BP1, IGF1R
Module 248	hsa-miR-484, hsa-miR-186-5p, ARL6IP4, SLC7A5
Module 249	hsa-miR-484, hsa-miR-186-5p, ATL2, RRP1B
Module 250	hsa-miR-484, hsa-miR-186-5p, H1F0, HUWE1
Module 251	hsa-miR-484, hsa-miR-186-5p, MAP7D1, SLC7A5
Module 252	hsa-miR-484, hsa-miR-186-5p, hsa-miR-577, ATL2, G3BP1
Module 253	hsa-miR-484, hsa-miR-192-5p, CASP7, IGF1R
Module 254	hsa-miR-484, hsa-miR-192-5p, hsa-miR-10b-5p, BRCA1, CMPK1
Module 255	hsa-miR-484, hsa-miR-192-5p, hsa-miR-616-5p, LARS, LYRM7
Module 256	hsa-miR-484, hsa-miR-196b-5p, MSH6, RRP1B
Module 257	hsa-miR-484, hsa-miR-203a-3p, hsa-miR-340-5p, hsa-miR-224-5p, IGF1R, NUFIP2
Module 258	hsa-miR-484, hsa-miR-224-5p, C12orf49, CASP7, GIGYF1, HSP90AA1, IGF1R, NUFIP2
Module 259	hsa-miR-484, hsa-miR-224-5p, hsa-miR-181b-5p, GIGYF1, IGF1R
Module 260	hsa-miR-484, hsa-miR-224-5p, hsa-miR-185-5p, HSP90AA1, IGF1R
Module 261	hsa-miR-484, hsa-miR-23b-5p, hsa-miR-23a-5p, CABP4, LYRM7
Module 262	hsa-miR-484, hsa-miR-24-2-5p, LARP1, SLC7A5
Module 263	hsa-miR-484, hsa-miR-26a-5p, ATP1A1, NUFIP2, BRCA1, LARP1, MSH6, NUS1, PCYT1A, TFAM, TNFAIP8L1, TUT1, UBTF
Module 264	hsa-miR-484, hsa-miR-26a-5p, hsa-miR-455-5p, NUFIP2, TNFAIP8L1
Module 265	hsa-miR-484, hsa-miR-301a-3p, hsa-miR-301b-3p, BTG1, NUS1
Module 266	hsa-miR-484, hsa-miR-3170, C12orf49, C5orf51, LYRM7, PCYT1A
Module 267	hsa-miR-484, hsa-miR-324-5p, hsa-miR-185-5p, PKD1, PSME3
Module 268	hsa-miR-484, hsa-miR-340-5p, hsa-miR-503-5p, DCTN5, IGF1R, NUFIP2
Module 269	hsa-miR-484, hsa-miR-3652, ANKRD36, ARHGDIA, BCL2L1, CD3E, MAP2K7, ORAI2, SLC2A1, TEP1
Module 270	hsa-miR-484, hsa-miR-3652, hsa-miR-1307-3p, ORAI2, TEP1
Module 271	hsa-miR-484, hsa-miR-3653-3p, NCOA4, WAC
Module 272	hsa-miR-484, hsa-miR-365a-3p, NCOA4, NUFIP2, YRDC
Module 273	hsa-miR-484, hsa-miR-365a-5p, DCTN5, LRRC58, SLC35F5, TNFAIP8L1, RNF14
Module 274	hsa-miR-484, hsa-miR-3662, IGF1R, PSME3
Module 275	hsa-miR-484, hsa-miR-3662, IGF1R, SEMA4D
Module 276	hsa-miR-484, hsa-miR-3662, hsa-miR-181b-5p, G3BP2, IGF1R
Module 277	hsa-miR-484, hsa-miR-423-5p, APEX1, ARHGDIA, C12orf10, GTPBP1, LARP1, LRCH4, MTCH2, NMD3, PGAM1, RPS9, TPST2, YWHAZ
Module 278	hsa-miR-484, hsa-miR-501-5p, HSP90AA1, LYRM7, SETD1B
Module 279	hsa-miR-484, hsa-miR-503-5p, C1orf21, CLTC, DCTN5, IGF1R, LARP1, NUFIP2, OCRL, PHKA1, SETD1B, TUT1, YRDC
Module 280	hsa-miR-484, hsa-miR-503-5p, hsa-miR-365a-3p, NUFIP2, YRDC
Module 281	hsa-miR-484, hsa-miR-503-5p, hsa-miR-577, DCTN5, IGF1R
Module 282	hsa-miR-484, hsa-miR-577, ATL2, DCTN5, G3BP1, IGF1R, PSMG1, TMEM98, UBQLN1, WAC
Module 283	hsa-miR-484, hsa-miR-616-5p, BCL2L1, KLF2, LARS, LYRM7, NCOA4, PSMG1, TNFAIP8L1
Module 284	hsa-miR-484, hsa-miR-671-5p, SLC7A5, YWHAZ
Module 285	hsa-miR-484, hsa-miR-944, CMPK1, SLC4A2, YRDC, YWHAZ
Module 286	hsa-miR-501-5p, hsa-miR-500b-5p, ASGR1, HCCS, HSP90AA1
Module 287	hsa-miR-503-5p, hsa-miR-1262, SETD1B, SLC33A1
Module 288	hsa-miR-503-5p, hsa-miR-185-5p, CANX, CCND2, CCNE1, COL1A1, IGF1R, SETD1B
Module 289	hsa-miR-503-5p, hsa-miR-365a-3p, HSPA8, YRDC
Module 290	hsa-miR-503-5p, hsa-miR-505-5p, DDX3X, OCRL
Module 291	hsa-miR-503-5p, hsa-miR-99b-5p, CHEK1, IGF1R
Module 292	hsa-miR-509-3-5p, hsa-miR-1307-3p, HSD17B12, TECPR1
Module 293	hsa-miR-509-5p, hsa-miR-509-3-5p, ESYT2, TECPR1, XPO5
Module 294	hsa-miR-509-5p, hsa-miR-509-3-5p, hsa-miR-365a-5p, ESYT2, LRRC58, SLC35F5
Module 295	hsa-miR-509-5p, hsa-miR-509-3-5p, hsa-miR-675-5p, ESYT2, HSD17B12
Module 296	hsa-miR-509-5p, hsa-miR-874-3p, HSD17B12, LRRC58
Module 297	hsa-miR-532-5p, hsa-miR-340-5p, LRPPRC, SPIN4
Module 298	hsa-miR-574-5p, hsa-miR-181b-5p, CCDC88C, EN2
Module 299	hsa-miR-574-5p, hsa-miR-185-5p, CAMK4, SBK1, SLC31A1, SRD5A3
Module 300	hsa-miR-574-5p, hsa-miR-210-3p, MGRN1, MNT
Module 301	hsa-miR-574-5p, hsa-miR-3170, GLI2, LYRM7
Module 302	hsa-miR-574-5p, hsa-miR-3662, LMBR1, MMADHC, YWHAZ
Module 303	hsa-miR-574-5p, hsa-miR-501-5p, LRP2BP, LYRM7, PPP1R16B
Module 304	hsa-miR-574-5p, hsa-miR-664a-5p, LRRC58, LYRM7, SPN
Module 305	hsa-miR-576-5p, hsa-miR-125a-5p, MRPL50, YOD1
Module 306	hsa-miR-576-5p, hsa-miR-23b-5p, hsa-miR-23a-5p, AGTPBP1, NCKAP1
Module 307	hsa-miR-576-5p, hsa-miR-340-5p, CRY2, LRPPRC
Module 308	hsa-miR-605-5p, hsa-miR-301a-3p, hsa-miR-301b-3p, ABCD2, BTF3L4
Module 309	hsa-miR-616-5p, hsa-miR-1262, TMEM184C, TMEM65
Module 310	hsa-miR-616-5p, hsa-miR-3170, CYCS, LYRM7, NAA50, RAB13, SLC35E2
Module 311	hsa-miR-616-5p, hsa-miR-675-5p, FNDC3B, HSD17B12
Module 312	hsa-miR-664a-5p, hsa-miR-616-5p, AGTRAP, LYRM7, PHAX
Module 313	hsa-miR-671-5p, hsa-miR-1229-3p, RPL3, YWHAZ
Module 314	hsa-miR-671-5p, hsa-miR-1307-3p, MCTS1, PSMB2
Module 315	hsa-miR-671-5p, hsa-miR-3127-5p, CHERP, VAV3
Module 316	hsa-miR-671-5p, hsa-miR-675-5p, CHERP, REXO1
Module 317	hsa-miR-885-5p, hsa-miR-181b-5p, IGF1R, SUV39H2
Module 318	hsa-miR-9-5p, hsa-miR-1262, GIGYF1, HIST2H2AC
Module 319	hsa-miR-9-5p, hsa-miR-181b-5p, BCL2, PNRC2
Module 320	hsa-miR-9-5p, hsa-miR-210-3p, ATP11C, TFRC
Module 321	hsa-miR-9-5p, hsa-miR-224-5p, BCL2, CXCR4, GIGYF1, PDGFRB
Module 322	hsa-miR-9-5p, hsa-miR-340-5p, IPO7, PNRC2
Module 323	hsa-miR-9-5p, hsa-miR-455-5p, IPO7, RHOH
Module 324	hsa-miR-98-5p, hsa-miR-101-5p, C5orf51, EFHD2, MTPAP, PMAIP1
Module 325	hsa-miR-98-5p, hsa-miR-10a-5p, C1GALT1, CRY2, RRP1B, SLC25A13, YOD1
Module 326	hsa-miR-98-5p, hsa-miR-10a-5p, hsa-miR-130b-5p, C1GALT1, CRY2
Module 327	hsa-miR-98-5p, hsa-miR-1229-3p, POLR2D, YWHAZ
Module 328	hsa-miR-98-5p, hsa-miR-125a-5p, BCL2, CCL5, MAP2K7, OPRL1, RRP1B, YOD1
Module 329	hsa-miR-98-5p, hsa-miR-125a-5p, hsa-miR-196b-5p, BCL2, RRP1B, YOD1
Module 330	hsa-miR-98-5p, hsa-miR-130b-5p, C1GALT1, CRY2, VAV3
Module 331	hsa-miR-98-5p, hsa-miR-185-5p, BTBD3, CCND2, SLC31A1, TXLNG
Module 332	hsa-miR-98-5p, hsa-miR-186-5p, RRP1B, SLC25A13
Module 333	hsa-miR-98-5p, hsa-miR-186-5p, hsa-miR-196b-5p, IGF2BP3, POLR2D, RRP1B
Module 334	hsa-miR-98-5p, hsa-miR-192-5p, BCL2, FNDC3B, IGF1R, SLC19A2
Module 335	hsa-miR-98-5p, hsa-miR-192-5p, hsa-miR-34c-5p, AASDHPPT, BCL2, CDKN1B
Module 336	hsa-miR-98-5p, hsa-miR-192-5p, hsa-miR-365a-3p, BCL2, VANGL1
Module 337	hsa-miR-98-5p, hsa-miR-196b-5p, BCL2, CDKN1B, FMNL3, GGA3, IGF2BP3, NUP155, POLR2D, RDX, RRP1B, SUOX, YOD1, ZCCHC3
Module 338	hsa-miR-98-5p, hsa-miR-19a-5p, MAPK6, ZNF28
Module 339	hsa-miR-98-5p, hsa-miR-222-5p, C5orf51, EFHD2, GGA3, STC2, TAF1D
Module 340	hsa-miR-98-5p, hsa-miR-26a-5p, ARCN1, ATP7B, BTBD3, CCND2, MAPK6, PMAIP1, SEC31A, SLC31A1, TET3, TXLNG
Module 341	hsa-miR-98-5p, hsa-miR-26a-5p, hsa-miR-185-5p, CCND2, TXLNG
Module 342	hsa-miR-98-5p, hsa-miR-301a-3p, hsa-miR-185-5p, BTBD3, CCND2, SLC31A1
Module 343	hsa-miR-98-5p, hsa-miR-3127-5p, FADS3, VAV3, YWHAZ
Module 344	hsa-miR-98-5p, hsa-miR-3170, C5orf51, NR2F6, POLL
Module 345	hsa-miR-98-5p, hsa-miR-324-5p, OPRL1, YOD1, PSMD11, VANGL1
Module 346	hsa-miR-98-5p, hsa-miR-324-5p, hsa-miR-125a-5p, OPRL1, YOD1
Module 347	hsa-miR-98-5p, hsa-miR-340-5p, EFHD2, IGF1R
Module 348	hsa-miR-98-5p, hsa-miR-340-5p, hsa-miR-3200-5p, CCND2, IGF1R
Module 349	hsa-miR-98-5p, hsa-miR-340-5p, hsa-miR-423-5p, CCND2, EFHD2
Module 350	hsa-miR-98-5p, hsa-miR-34c-5p, AASDHPPT, BCL2, CDKN1B, POLL, VAV3
Module 351	hsa-miR-98-5p, hsa-miR-365a-3p, BCL2, CALU, VANGL1
Module 352	hsa-miR-98-5p, hsa-miR-423-5p, EFHD2, GGA3
Module 353	hsa-miR-98-5p, hsa-miR-484, TPST2, YWHAZ
Module 354	hsa-miR-98-5p, hsa-miR-484, hsa-miR-186-5p, C1orf21, RRP1B
Module 355	hsa-miR-98-5p, hsa-miR-503-5p, BCL2, C1orf21, CCND2, IGF1R, PHKA1
Module 356	hsa-miR-98-5p, hsa-miR-574-5p, AMD1, MYLK3, SLC31A1, YWHAZ
Module 357	hsa-miR-98-5p, hsa-miR-577, IGF1R, MAPK6, PMAIP1
Module 358	hsa-miR-98-5p, hsa-miR-584-5p, POLR3E, STRN, TET3
Module 359	hsa-miR-98-5p, hsa-miR-664a-5p, IGF2BP3, UBE2D3
Module 360	hsa-miR-98-5p, hsa-miR-885-5p, ATG12, IGF1R, TAF1D
Module 361	hsa-miR-98-5p, hsa-miR-9-5p, BCL2, IGF2BP3, NUP155

### Sheet: miRsyn breast cancer module
Module ID	p-value	Genes
Module 3	0.015237	hsa-miR-105-5p, hsa-miR-301a-3p, hsa-miR-301b-3p, BTF3L4, HSPA8, NUS1
Module 5	0.0107923	hsa-miR-10a-5p, hsa-miR-105-5p, HSPA8, PAFAH1B1
Module 7	0.0392216	hsa-miR-10a-5p, hsa-miR-10b-5p, CD3D, FBXO31, PAICS, PHAX, S1PR2
Module 13	0.0164241	hsa-miR-10a-5p, hsa-miR-130b-5p, ADPRHL2, C1GALT1, CRY2, HSPA8, NCOR2, POU2F2
Module 14	0.00564313	hsa-miR-10a-5p, hsa-miR-130b-5p, hsa-miR-10b-5p, C1GALT1, CRY2, NCOR2, POU2F2
Module 15	0.0400999	hsa-miR-10a-5p, hsa-miR-150-5p, hsa-miR-1307-3p, MCTS1, ORAI2
Module 25	0.0400999	hsa-miR-10a-5p, hsa-miR-9-5p, CNOT6, NCOR2, POU2F2
Module 38	0.0400999	hsa-miR-150-5p, hsa-miR-10b-5p, MCTS1, ORAI2, PDCD4
Module 53	0.0400999	hsa-miR-150-5p, hsa-miR-9-5p, CXCR4, LRRC15, RHOH
Module 88	0.0026293	hsa-miR-192-5p, hsa-miR-10a-5p, AHSA2, ARFGEF1, CMPK1, FBXO31, PAFAH1B1, PANX1, PAPD5, SLC26A2
Module 89	0.00564313	hsa-miR-192-5p, hsa-miR-10b-5p, AHSA2, ARFGEF1, CMPK1, FBXO31, PAFAH1B1
Module 93	0.0107923	hsa-miR-192-5p, hsa-miR-185-5p, CCNE1, IGF1R
Module 96	0.0400999	hsa-miR-192-5p, hsa-miR-203a-3p, hsa-miR-99b-5p, IGF1R, PPP1CB
Module 99	0.0107923	hsa-miR-192-5p, hsa-miR-26a-5p, BRCA1, MSH6
Module 100	0.00346533	hsa-miR-192-5p, hsa-miR-26a-5p, hsa-miR-503-5p, CCNE1, DDX3X
Module 106	0.0400999	hsa-miR-192-5p, hsa-miR-365a-3p, BCL2, BTF3L4, VANGL1
Module 108	0.00346533	hsa-miR-192-5p, hsa-miR-503-5p, BCL2, DDX3X, IGF1R
Module 116	0.0400999	hsa-miR-192-5p, hsa-miR-874-3p, ANG, CMPK1, LRRC58
Module 117	0.00346533	hsa-miR-192-5p, hsa-miR-9-5p, ACADSB, BCL2, STK3
Module 131	0.0107923	hsa-miR-224-5p, hsa-miR-181b-5p, BCL2, IGF1R
Module 150	0.0149757	hsa-miR-26a-5p, hsa-miR-301a-3p, hsa-miR-301b-3p, ACBD5, BTBD3, CCND2, CLIC4, FKTN, HSPA8, NUS1, PRKAA1, SLC31A1
Module 151	0.00346533	hsa-miR-26a-5p, hsa-miR-301b-3p, hsa-miR-340-5p, CCND2, HSPA8
Module 158	0.00346533	hsa-miR-26a-5p, hsa-miR-503-5p, hsa-miR-185-5p, CCND2, CCNE1
Module 164	0.0400999	hsa-miR-301a-3p, hsa-miR-301b-3p, hsa-miR-10b-5p, HOXB3, S1PR2
Module 170	0.00346533	hsa-miR-301a-3p, hsa-miR-301b-3p, hsa-miR-9-5p, PRKAA1, STARD13
Module 171	0.0400999	hsa-miR-301a-3p, hsa-miR-340-5p, CCND2, HSPA8, LCLAT1
Module 175	0.0400999	hsa-miR-301a-3p, hsa-miR-503-5p, CCND2, HSPA8, ZNF620
Module 178	0.0107923	hsa-miR-301b-3p, hsa-miR-576-5p, ABCD2, HPRT1
Module 198	0.0400999	hsa-miR-340-5p, hsa-miR-224-5p, IGF1R, KRAS, NUFIP2
Module 201	0.0400999	hsa-miR-340-5p, hsa-miR-3662, hsa-miR-181b-5p, IGF1R, PDCD4
Module 203	0.0400999	hsa-miR-340-5p, hsa-miR-503-5p, CCND2, HSPA8, NUFIP2
Module 206	0.0400999	hsa-miR-340-5p, hsa-miR-885-5p, BUB1, GREB1, IGF1R
Module 207	0.0107923	hsa-miR-34c-5p, hsa-miR-10a-5p, HSP90AA1, PABPC1
Module 208	0.0400999	hsa-miR-34c-5p, hsa-miR-10b-5p, KBTBD6, PABPC1, RARG
Module 224	0.0400999	hsa-miR-365a-3p, hsa-miR-224-5p, BCL2, KRAS, NUFIP2
Module 226	0.035957	hsa-miR-3662, hsa-miR-181b-5p, G3BP2, IGF1R, NFIA, PDCD4, PMAIP1, RLIM, TMED7
Module 227	0.0392216	hsa-miR-3662, hsa-miR-185-5p, BTBD3, IGF1R, PSME3, PTMA, SPATA2
Module 238	0.0400999	hsa-miR-484, hsa-miR-10a-5p, hsa-miR-185-5p, HSP90AA1, MARS
Module 242	0.0107923	hsa-miR-484, hsa-miR-125a-5p, MAP2K7, RRP1B
Module 246	0.00693048	hsa-miR-484, hsa-miR-181b-5p, CUL5, IGF1R, G3BP2, GIGYF1, H1F0, HUWE1, ILF2, INO80B, MAP3K10
Module 247	0.0107923	hsa-miR-484, hsa-miR-185-5p, G3BP1, IGF1R
Module 253	0.0107923	hsa-miR-484, hsa-miR-192-5p, CASP7, IGF1R
Module 254	0.00346533	hsa-miR-484, hsa-miR-192-5p, hsa-miR-10b-5p, BRCA1, CMPK1
Module 256	0.0107923	hsa-miR-484, hsa-miR-196b-5p, MSH6, RRP1B
Module 257	0.015237	hsa-miR-484, hsa-miR-203a-3p, hsa-miR-340-5p, hsa-miR-224-5p, IGF1R, NUFIP2
Module 258	0.0164241	hsa-miR-484, hsa-miR-224-5p, C12orf49, CASP7, GIGYF1, HSP90AA1, IGF1R, NUFIP2
Module 259	0.00346533	hsa-miR-484, hsa-miR-224-5p, hsa-miR-181b-5p, GIGYF1, IGF1R
Module 260	0.00346533	hsa-miR-484, hsa-miR-224-5p, hsa-miR-185-5p, HSP90AA1, IGF1R
Module 265	0.00346533	hsa-miR-484, hsa-miR-301a-3p, hsa-miR-301b-3p, BTG1, NUS1
Module 267	0.0400999	hsa-miR-484, hsa-miR-324-5p, hsa-miR-185-5p, PKD1, PSME3
Module 276	0.0400999	hsa-miR-484, hsa-miR-3662, hsa-miR-181b-5p, G3BP2, IGF1R
Module 288	0.00204947	hsa-miR-503-5p, hsa-miR-185-5p, CANX, CCND2, CCNE1, COL1A1, IGF1R, SETD1B
Module 291	0.0107923	hsa-miR-503-5p, hsa-miR-99b-5p, CHEK1, IGF1R
Module 307	0.0107923	hsa-miR-576-5p, hsa-miR-340-5p, CRY2, LRPPRC
Module 308	0.0400999	hsa-miR-605-5p, hsa-miR-301a-3p, hsa-miR-301b-3p, ABCD2, BTF3L4
Module 313	0.0107923	hsa-miR-671-5p, hsa-miR-1229-3p, RPL3, YWHAZ
Module 321	0.001111	hsa-miR-9-5p, hsa-miR-224-5p, BCL2, CXCR4, GIGYF1, PDGFRB
Module 325	0.0392216	hsa-miR-98-5p, hsa-miR-10a-5p, C1GALT1, CRY2, RRP1B, SLC25A13, YOD1
Module 326	0.0400999	hsa-miR-98-5p, hsa-miR-10a-5p, hsa-miR-130b-5p, C1GALT1, CRY2
Module 328	0.0164241	hsa-miR-98-5p, hsa-miR-125a-5p, BCL2, CCL5, MAP2K7, OPRL1, RRP1B, YOD1
Module 329	0.015237	hsa-miR-98-5p, hsa-miR-125a-5p, hsa-miR-196b-5p, BCL2, RRP1B, YOD1
Module 330	0.0400999	hsa-miR-98-5p, hsa-miR-130b-5p, C1GALT1, CRY2, VAV3
Module 334	0.015237	hsa-miR-98-5p, hsa-miR-192-5p, BCL2, FNDC3B, IGF1R, SLC19A2
Module 335	0.015237	hsa-miR-98-5p, hsa-miR-192-5p, hsa-miR-34c-5p, AASDHPPT, BCL2, CDKN1B
Module 336	0.00346533	hsa-miR-98-5p, hsa-miR-192-5p, hsa-miR-365a-3p, BCL2, VANGL1
Module 341	0.0400999	hsa-miR-98-5p, hsa-miR-26a-5p, hsa-miR-185-5p, CCND2, TXLNG
Module 348	0.0400999	hsa-miR-98-5p, hsa-miR-340-5p, hsa-miR-3200-5p, CCND2, IGF1R
Module 350	0.00564313	hsa-miR-98-5p, hsa-miR-34c-5p, AASDHPPT, BCL2, CDKN1B, POLL, VAV3
Module 351	0.0400999	hsa-miR-98-5p, hsa-miR-365a-3p, BCL2, CALU, VANGL1
Module 355	0.0392216	hsa-miR-98-5p, hsa-miR-503-5p, BCL2, C1orf21, CCND2, IGF1R, PHKA1
Module 357	0.0400999	hsa-miR-98-5p, hsa-miR-577, IGF1R, MAPK6, PMAIP1
Module 361	0.0400999	hsa-miR-98-5p, hsa-miR-9-5p, BCL2, IGF2BP3, NUP155
