## Additional file 4 for "Identifying miRNA synergism using multiple-intervention causal inference"

### Sheet: miRsyn coexpression pairs
miRNA 1	miRNA 2	Co-expression level	p-value
hsa-miR-19a-5p	hsa-miR-19b-2-5p	0.871017	1.24e-293
hsa-miR-509-3-5p	hsa-miR-509-5p	0.819745	5.62e-220
hsa-miR-130b-5p	hsa-miR-301b-3p	0.801333	3.36e-200
hsa-miR-186-5p	hsa-miR-505-5p	0.771564	4.18e-173
hsa-miR-301a-3p	hsa-miR-301b-3p	0.73046	5.3e-143
hsa-miR-324-5p	hsa-miR-484	0.714551	4.38e-133
hsa-miR-324-5p	hsa-miR-328-3p	0.710115	1.83e-130
hsa-miR-130b-5p	hsa-miR-186-5p	0.706554	2.1e-128
hsa-miR-148b-5p	hsa-miR-484	0.698515	6.94e-124
hsa-miR-210-3p	hsa-miR-324-5p	0.696146	1.37e-122
hsa-miR-130b-5p	hsa-miR-505-5p	0.695717	2.35e-122
hsa-miR-186-5p	hsa-miR-19b-2-5p	0.688518	1.64e-118
hsa-miR-301b-3p	hsa-miR-505-5p	0.678647	1.86e-113
hsa-miR-130b-5p	hsa-miR-576-5p	0.675438	7.27e-112
hsa-miR-130b-5p	hsa-miR-301a-3p	0.672048	3.29e-110
hsa-miR-1229-3p	hsa-miR-301a-3p	0.663706	3.05e-106
hsa-miR-455-5p	hsa-miR-505-5p	0.660901	6.08e-105
hsa-miR-301a-3p	hsa-miR-484	0.654099	7.37e-102
hsa-miR-23a-5p	hsa-miR-23b-5p	0.652926	2.45e-101
hsa-miR-1307-3p	hsa-miR-301b-3p	0.650146	4.13e-100
hsa-miR-186-5p	hsa-miR-324-5p	0.647733	4.67e-99
hsa-miR-1307-3p	hsa-miR-301a-3p	0.647581	5.43e-99
hsa-miR-186-5p	hsa-miR-301b-3p	0.647222	7.77e-99
hsa-miR-1307-3p	hsa-miR-210-3p	0.637499	1.02e-94
hsa-miR-500b-5p	hsa-miR-501-5p	0.635245	8.71e-94
hsa-miR-130b-5p	hsa-miR-455-5p	0.631806	2.2e-92
hsa-miR-186-5p	hsa-miR-616-5p	0.629791	1.42e-91
hsa-miR-301a-3p	hsa-miR-505-5p	0.6251	1.04e-89
hsa-miR-130b-5p	hsa-miR-616-5p	0.624332	2.07e-89
hsa-miR-590-5p	hsa-miR-671-5p	0.623744	3.52e-89
hsa-miR-301b-3p	hsa-miR-576-5p	0.622414	1.16e-88
hsa-miR-186-5p	hsa-miR-455-5p	0.61722	1.15e-86
hsa-miR-186-5p	hsa-miR-19a-5p	0.61508	7.43e-86
hsa-miR-186-5p	hsa-miR-301a-3p	0.614174	1.63e-85
hsa-miR-301a-3p	hsa-miR-576-5p	0.613723	2.4e-85
hsa-miR-324-5p	hsa-miR-671-5p	0.609972	5.95e-84
hsa-miR-455-5p	hsa-miR-574-5p	0.606642	9.85e-83
hsa-miR-23a-5p	hsa-miR-574-5p	0.605311	2.99e-82
hsa-miR-210-3p	hsa-miR-455-5p	0.599447	3.73e-80
hsa-miR-505-5p	hsa-miR-671-5p	0.591593	1.99e-77
hsa-miR-454-5p	hsa-miR-576-5p	0.589918	7.4e-77
hsa-miR-1271-5p	hsa-miR-130b-5p	0.588063	3.14e-76
hsa-miR-590-5p	hsa-miR-616-5p	0.588023	3.24e-76
hsa-miR-3170	hsa-miR-616-5p	0.585087	3.11e-75
hsa-miR-24-1-5p	hsa-miR-24-2-5p	0.583477	1.07e-74
hsa-miR-130b-5p	hsa-miR-484	0.582154	2.91e-74
hsa-miR-186-5p	hsa-miR-328-3p	0.579079	2.95e-73
hsa-miR-484	hsa-miR-574-5p	0.578823	3.57e-73
hsa-miR-19b-2-5p	hsa-miR-3613-5p	0.575994	2.92e-72
hsa-miR-186-5p	hsa-miR-484	0.574839	6.85e-72
hsa-miR-186-5p	hsa-miR-577	0.574372	9.65e-72
hsa-miR-301b-3p	hsa-miR-671-5p	0.574136	1.15e-71
hsa-miR-148b-5p	hsa-miR-210-3p	0.573068	2.51e-71
hsa-miR-1307-3p	hsa-miR-671-5p	0.572449	3.94e-71
hsa-miR-301a-3p	hsa-miR-671-5p	0.571898	5.88e-71
hsa-miR-1229-3p	hsa-miR-301b-3p	0.567565	1.34e-69
hsa-miR-484	hsa-miR-505-5p	0.565532	5.68e-69
hsa-miR-484	hsa-miR-616-5p	0.564874	9.06e-69
hsa-miR-574-5p	hsa-miR-874-3p	0.559956	2.84e-67
hsa-miR-1229-3p	hsa-miR-1307-3p	0.55955	3.76e-67
hsa-miR-1307-3p	hsa-miR-616-5p	0.559205	4.77e-67
hsa-miR-19a-5p	hsa-miR-577	0.557673	1.37e-66
hsa-miR-324-5p	hsa-miR-874-3p	0.55354	2.3e-65
hsa-miR-19a-5p	hsa-miR-3613-5p	0.552559	4.46e-65
hsa-miR-148b-5p	hsa-miR-192-5p	0.548606	6.27e-64
hsa-miR-301b-3p	hsa-miR-484	0.548576	6.4e-64
hsa-miR-324-5p	hsa-miR-576-5p	0.544957	6.94e-63
hsa-miR-1271-5p	hsa-miR-186-5p	0.542277	3.97e-62
hsa-miR-1307-3p	hsa-miR-484	0.541681	5.84e-62
hsa-miR-484	hsa-miR-671-5p	0.541238	7.78e-62
hsa-miR-484	hsa-miR-874-3p	0.537772	7.17e-61
hsa-miR-1229-3p	hsa-miR-484	0.536597	1.51e-60
hsa-miR-19b-2-5p	hsa-miR-301a-3p	0.532981	1.47e-59
hsa-miR-328-3p	hsa-miR-671-5p	0.53188	2.92e-59
hsa-miR-1229-3p	hsa-miR-328-3p	0.5292	1.54e-58
hsa-miR-196b-5p	hsa-miR-574-5p	0.527809	3.61e-58
hsa-miR-301a-3p	hsa-miR-423-5p	0.526596	7.58e-58
hsa-miR-423-5p	hsa-miR-484	0.525564	1.42e-57
hsa-miR-3653-3p	hsa-miR-484	0.521146	2.03e-56
hsa-miR-340-5p	hsa-miR-98-5p	0.521095	2.1e-56
hsa-miR-103a-2-5p	hsa-miR-181b-5p	0.520214	3.55e-56
hsa-miR-210-3p	hsa-miR-574-5p	0.519453	5.57e-56
hsa-miR-19b-2-5p	hsa-miR-577	0.518643	9.01e-56
hsa-miR-23b-5p	hsa-miR-574-5p	0.511981	4.42e-54
hsa-miR-130b-5p	hsa-miR-23a-5p	0.511698	5.2e-54
hsa-miR-455-5p	hsa-miR-671-5p	0.511379	6.25e-54
hsa-miR-186-5p	hsa-miR-3653-3p	0.510955	7.98e-54
hsa-miR-186-5p	hsa-miR-423-5p	0.50999	1.39e-53
hsa-miR-192-5p	hsa-miR-616-5p	0.509265	2.1e-53
hsa-miR-101-5p	hsa-miR-26a-5p	0.506091	1.28e-52
hsa-miR-210-3p	hsa-miR-23a-5p	0.505418	1.86e-52
hsa-miR-186-5p	hsa-miR-503-5p	0.500817	2.43e-51
hsa-miR-186-5p	hsa-miR-501-5p	0.499472	5.11e-51
hsa-miR-125a-5p	hsa-miR-3653-3p	0.498994	6.64e-51
hsa-miR-130b-5p	hsa-miR-574-5p	0.498655	8e-51
hsa-miR-186-5p	hsa-miR-192-5p	0.49671	2.32e-50
hsa-miR-3200-5p	hsa-miR-484	0.492567	2.18e-49
hsa-miR-192-5p	hsa-miR-324-5p	0.48969	1.01e-48
hsa-miR-196b-5p	hsa-miR-455-5p	0.484039	1.97e-47
hsa-miR-3170	hsa-miR-484	0.483308	2.88e-47
hsa-miR-3200-5p	hsa-miR-423-5p	0.481923	5.89e-47
hsa-miR-24-1-5p	hsa-miR-484	0.481891	5.99e-47
hsa-miR-192-5p	hsa-miR-301a-3p	0.475697	1.41e-45
hsa-miR-130b-5p	hsa-miR-192-5p	0.473257	4.79e-45
hsa-miR-1271-5p	hsa-miR-301a-3p	0.472521	6.92e-45
hsa-miR-328-3p	hsa-miR-590-5p	0.471173	1.35e-44
hsa-miR-1271-5p	hsa-miR-301b-3p	0.469277	3.45e-44
hsa-miR-23a-5p	hsa-miR-616-5p	0.46735	8.87e-44
hsa-miR-19b-2-5p	hsa-miR-455-5p	0.46651	1.34e-43
hsa-miR-301a-3p	hsa-miR-503-5p	0.466304	1.48e-43
hsa-miR-185-5p	hsa-miR-340-5p	0.465037	2.73e-43
hsa-miR-192-5p	hsa-miR-576-5p	0.462854	7.84e-43
hsa-miR-186-5p	hsa-miR-98-5p	0.461574	1.45e-42
hsa-miR-130b-5p	hsa-miR-532-5p	0.460241	2.74e-42
hsa-miR-301a-3p	hsa-miR-3653-3p	0.457934	8.17e-42
hsa-miR-503-5p	hsa-miR-505-5p	0.457793	8.73e-42
hsa-miR-574-5p	hsa-miR-576-5p	0.457694	9.15e-42
hsa-miR-125a-5p	hsa-miR-664a-5p	0.456603	1.53e-41
hsa-miR-192-5p	hsa-miR-484	0.456042	1.99e-41
hsa-miR-503-5p	hsa-miR-576-5p	0.455164	3e-41
hsa-miR-324-5p	hsa-miR-98-5p	0.449332	4.44e-40
hsa-miR-532-5p	hsa-miR-576-5p	0.447441	1.05e-39
hsa-miR-501-5p	hsa-miR-616-5p	0.447252	1.15e-39
hsa-miR-19a-5p	hsa-miR-9-5p	0.446937	1.32e-39
hsa-miR-501-5p	hsa-miR-98-5p	0.446189	1.86e-39
hsa-miR-3653-3p	hsa-miR-505-5p	0.445457	2.58e-39
hsa-miR-186-5p	hsa-miR-224-5p	0.444778	3.5e-39
hsa-miR-3200-5p	hsa-miR-455-5p	0.441735	1.37e-38
hsa-miR-125a-5p	hsa-miR-616-5p	0.440464	2.4e-38
hsa-miR-186-5p	hsa-miR-196b-5p	0.43967	3.41e-38
hsa-miR-365a-5p	hsa-miR-484	0.437408	9.22e-38
hsa-miR-301b-3p	hsa-miR-98-5p	0.437178	1.02e-37
hsa-miR-125a-5p	hsa-miR-484	0.434508	3.26e-37
hsa-miR-130b-5p	hsa-miR-98-5p	0.433232	5.65e-37
hsa-miR-1229-3p	hsa-miR-186-5p	0.428934	3.55e-36
hsa-miR-192-5p	hsa-miR-454-5p	0.427021	7.97e-36
hsa-miR-192-5p	hsa-miR-210-3p	0.426827	8.64e-36
hsa-miR-365a-3p	hsa-miR-484	0.426582	9.58e-36
hsa-miR-24-2-5p	hsa-miR-484	0.425119	1.77e-35
hsa-miR-23a-5p	hsa-miR-484	0.424158	2.64e-35
hsa-miR-501-5p	hsa-miR-590-5p	0.424082	2.73e-35
hsa-miR-181b-5p	hsa-miR-671-5p	0.41994	1.51e-34
hsa-miR-1229-3p	hsa-miR-671-5p	0.419499	1.81e-34
hsa-miR-503-5p	hsa-miR-671-5p	0.419349	1.93e-34
hsa-miR-224-5p	hsa-miR-584-5p	0.419087	2.14e-34
hsa-miR-130b-5p	hsa-miR-185-5p	0.41547	9.32e-34
hsa-miR-503-5p	hsa-miR-590-5p	0.414233	1.53e-33
hsa-miR-186-5p	hsa-miR-99b-5p	0.414046	1.65e-33
hsa-miR-196b-5p	hsa-miR-484	0.413316	2.22e-33
hsa-miR-186-5p	hsa-miR-340-5p	0.413151	2.37e-33
hsa-miR-324-5p	hsa-miR-3653-3p	0.410189	7.69e-33
hsa-miR-484	hsa-miR-501-5p	0.409175	1.15e-32
hsa-miR-301a-3p	hsa-miR-98-5p	0.407677	2.07e-32
hsa-miR-1307-3p	hsa-miR-192-5p	0.405056	5.75e-32
hsa-miR-224-5p	hsa-miR-576-5p	0.404589	6.89e-32
hsa-miR-186-5p	hsa-miR-23a-5p	0.404571	6.94e-32
hsa-miR-196b-5p	hsa-miR-324-5p	0.403458	1.07e-31
hsa-miR-3200-5p	hsa-miR-500a-5p	0.402267	1.69e-31
hsa-miR-19b-2-5p	hsa-miR-98-5p	0.401678	2.12e-31
hsa-miR-224-5p	hsa-miR-455-5p	0.40076	3.01e-31
hsa-miR-301b-3p	hsa-miR-9-5p	0.400591	3.21e-31
hsa-miR-130b-5p	hsa-miR-23b-5p	0.399256	5.34e-31
hsa-miR-616-5p	hsa-miR-675-5p	0.398824	6.29e-31
hsa-miR-192-5p	hsa-miR-3170	0.396736	1.38e-30
hsa-miR-301a-3p	hsa-miR-3127-5p	0.395349	2.33e-30
hsa-miR-301a-3p	hsa-miR-9-5p	0.395264	2.41e-30
hsa-miR-23a-5p	hsa-miR-3170	0.393401	4.82e-30
hsa-miR-181b-5p	hsa-miR-505-5p	0.391264	1.06e-29
hsa-miR-19b-2-5p	hsa-miR-9-5p	0.391105	1.13e-29
hsa-miR-484	hsa-miR-503-5p	0.390734	1.29e-29
hsa-miR-186-5p	hsa-miR-9-5p	0.389988	1.7e-29
hsa-miR-19a-5p	hsa-miR-3662	0.388164	3.31e-29
hsa-miR-576-5p	hsa-miR-98-5p	0.387001	5.06e-29
hsa-miR-3200-5p	hsa-miR-500b-5p	0.38693	5.19e-29
hsa-miR-1271-5p	hsa-miR-192-5p	0.386926	5.2e-29
hsa-miR-125a-5p	hsa-miR-675-5p	0.385909	7.51e-29
hsa-miR-125a-5p	hsa-miR-210-3p	0.385349	9.2e-29
hsa-miR-148b-5p	hsa-miR-3653-3p	0.382993	2.14e-28
hsa-miR-3127-5p	hsa-miR-423-5p	0.382152	2.89e-28
hsa-miR-185-5p	hsa-miR-98-5p	0.382014	3.04e-28
hsa-miR-196b-5p	hsa-miR-222-5p	0.380336	5.52e-28
hsa-miR-328-3p	hsa-miR-503-5p	0.379322	7.89e-28
hsa-miR-130b-5p	hsa-miR-3652	0.37639	2.21e-27
hsa-miR-340-5p	hsa-miR-3613-5p	0.376139	2.41e-27
hsa-miR-125a-5p	hsa-miR-324-5p	0.376045	2.49e-27
hsa-miR-181b-5p	hsa-miR-301a-3p	0.373703	5.61e-27
hsa-miR-532-5p	hsa-miR-616-5p	0.373584	5.84e-27
hsa-miR-181b-5p	hsa-miR-3662	0.371565	1.17e-26
hsa-miR-125a-5p	hsa-miR-365a-3p	0.37068	1.58e-26
hsa-miR-3651	hsa-miR-484	0.37019	1.87e-26
hsa-miR-1229-3p	hsa-miR-192-5p	0.368893	2.91e-26
hsa-miR-130b-5p	hsa-miR-340-5p	0.368887	2.91e-26
hsa-miR-3127-5p	hsa-miR-671-5p	0.368142	3.75e-26
hsa-miR-19b-2-5p	hsa-miR-3653-3p	0.367869	4.11e-26
hsa-miR-484	hsa-miR-664a-5p	0.36569	8.56e-26
hsa-miR-125a-5p	hsa-miR-186-5p	0.36342	1.82e-25
hsa-miR-19a-5p	hsa-miR-3653-3p	0.36203	2.89e-25
hsa-miR-671-5p	hsa-miR-98-5p	0.361657	3.27e-25
hsa-miR-574-5p	hsa-miR-664a-5p	0.359395	6.87e-25
hsa-miR-19b-2-5p	hsa-miR-3170	0.358203	1.01e-24
hsa-miR-577	hsa-miR-98-5p	0.357471	1.29e-24
hsa-miR-125a-5p	hsa-miR-148b-5p	0.357469	1.29e-24
hsa-miR-3613-5p	hsa-miR-503-5p	0.353489	4.64e-24
hsa-miR-185-5p	hsa-miR-590-5p	0.352168	7.07e-24
hsa-miR-196b-5p	hsa-miR-301a-3p	0.35213	7.15e-24
hsa-miR-19a-5p	hsa-miR-98-5p	0.350815	1.09e-23
hsa-miR-501-5p	hsa-miR-584-5p	0.350499	1.2e-23
hsa-miR-1307-3p	hsa-miR-23a-5p	0.35041	1.23e-23
hsa-miR-196b-5p	hsa-miR-576-5p	0.348515	2.24e-23
hsa-miR-501-5p	hsa-miR-9-5p	0.348131	2.53e-23
hsa-miR-423-5p	hsa-miR-500b-5p	0.346886	3.73e-23
hsa-miR-125a-5p	hsa-miR-24-1-5p	0.345256	6.19e-23
hsa-miR-125a-5p	hsa-miR-301a-3p	0.342612	1.4e-22
hsa-miR-190b	hsa-miR-664a-5p	0.340395	2.75e-22
hsa-miR-532-5p	hsa-miR-9-5p	0.340222	2.9e-22
hsa-miR-23b-5p	hsa-miR-3170	0.339456	3.65e-22
hsa-miR-23a-5p	hsa-miR-576-5p	0.338745	4.53e-22
hsa-miR-340-5p	hsa-miR-576-5p	0.338006	5.66e-22
hsa-miR-301b-3p	hsa-miR-3652	0.337824	5.98e-22
hsa-miR-301b-3p	hsa-miR-340-5p	0.336847	8.02e-22
hsa-miR-192-5p	hsa-miR-99b-5p	0.336442	9.05e-22
hsa-miR-181b-5p	hsa-miR-186-5p	0.336249	9.59e-22
hsa-miR-125a-5p	hsa-miR-671-5p	0.335498	1.2e-21
hsa-miR-181b-5p	hsa-miR-3653-3p	0.333052	2.48e-21
hsa-miR-105-5p	hsa-miR-505-5p	0.332366	3.03e-21
hsa-miR-484	hsa-miR-509-5p	0.332222	3.17e-21
hsa-miR-23b-5p	hsa-miR-616-5p	0.33221	3.18e-21
hsa-miR-1307-3p	hsa-miR-181b-5p	0.330464	5.3e-21
hsa-miR-23b-5p	hsa-miR-484	0.329807	6.42e-21
hsa-miR-224-5p	hsa-miR-9-5p	0.329107	7.87e-21
hsa-miR-1307-3p	hsa-miR-3652	0.328956	8.23e-21
hsa-miR-192-5p	hsa-miR-3653-3p	0.328363	9.78e-21
hsa-miR-1307-3p	hsa-miR-224-5p	0.32754	1.24e-20
hsa-miR-3200-5p	hsa-miR-574-5p	0.326998	1.45e-20
hsa-miR-224-5p	hsa-miR-503-5p	0.326582	1.64e-20
hsa-miR-3662	hsa-miR-500b-5p	0.325344	2.33e-20
hsa-miR-185-5p	hsa-miR-301b-3p	0.324658	2.84e-20
hsa-miR-1307-3p	hsa-miR-222-5p	0.323386	4.08e-20
hsa-miR-181b-5p	hsa-miR-503-5p	0.323285	4.2e-20
hsa-miR-192-5p	hsa-miR-874-3p	0.322406	5.39e-20
hsa-miR-455-5p	hsa-miR-9-5p	0.322284	5.58e-20
hsa-miR-423-5p	hsa-miR-98-5p	0.322242	5.64e-20
hsa-miR-181b-5p	hsa-miR-590-5p	0.322097	5.88e-20
hsa-miR-3653-3p	hsa-miR-503-5p	0.321169	7.64e-20
hsa-miR-192-5p	hsa-miR-577	0.320663	8.81e-20
hsa-miR-3127-5p	hsa-miR-98-5p	0.319174	1.34e-19
hsa-miR-192-5p	hsa-miR-23a-5p	0.318308	1.7e-19
hsa-miR-1307-3p	hsa-miR-509-3-5p	0.31722	2.3e-19
hsa-miR-3653-3p	hsa-miR-577	0.31714	2.35e-19
hsa-miR-324-5p	hsa-miR-3652	0.314642	4.69e-19
hsa-miR-24-1-5p	hsa-miR-671-5p	0.314524	4.84e-19
hsa-miR-150-5p	hsa-miR-26a-5p	0.312198	9.14e-19
hsa-miR-3127-5p	hsa-miR-616-5p	0.311606	1.07e-18
hsa-miR-196b-5p	hsa-miR-301b-3p	0.311233	1.19e-18
hsa-miR-192-5p	hsa-miR-574-5p	0.310038	1.64e-18
hsa-miR-301a-3p	hsa-miR-3662	0.309389	1.95e-18
hsa-miR-3170	hsa-miR-501-5p	0.307534	3.21e-18
hsa-miR-24-2-5p	hsa-miR-671-5p	0.307249	3.46e-18
hsa-miR-3200-5p	hsa-miR-340-5p	0.307097	3.6e-18
hsa-miR-224-5p	hsa-miR-484	0.306302	4.45e-18
hsa-miR-19a-5p	hsa-miR-3170	0.305846	5.02e-18
hsa-miR-181b-5p	hsa-miR-577	0.304338	7.48e-18
hsa-miR-584-5p	hsa-miR-590-5p	0.304133	7.9e-18
hsa-miR-224-5p	hsa-miR-885-5p	0.303906	8.38e-18
hsa-miR-454-5p	hsa-miR-577	0.303535	9.24e-18
hsa-miR-19b-2-5p	hsa-miR-3662	0.302787	1.12e-17
hsa-miR-185-5p	hsa-miR-423-5p	0.302602	1.18e-17
hsa-miR-455-5p	hsa-miR-98-5p	0.302128	1.34e-17
hsa-miR-224-5p	hsa-miR-3200-5p	0.301055	1.76e-17
hsa-miR-192-5p	hsa-miR-196b-5p	0.298842	3.13e-17
hsa-miR-185-5p	hsa-miR-501-5p	0.29672	5.39e-17
hsa-miR-3127-5p	hsa-miR-484	0.295039	8.26e-17
hsa-miR-340-5p	hsa-miR-500a-5p	0.294953	8.44e-17
hsa-miR-130b-5p	hsa-miR-181b-5p	0.294093	1.05e-16
hsa-miR-186-5p	hsa-miR-23b-5p	0.293835	1.12e-16
hsa-miR-186-5p	hsa-miR-365a-3p	0.293242	1.3e-16
hsa-miR-186-5p	hsa-miR-584-5p	0.292007	1.77e-16
hsa-miR-301a-3p	hsa-miR-675-5p	0.290573	2.53e-16
hsa-miR-185-5p	hsa-miR-584-5p	0.289877	3.01e-16
hsa-miR-574-5p	hsa-miR-577	0.288311	4.43e-16
hsa-miR-484	hsa-miR-98-5p	0.286871	6.31e-16
hsa-miR-340-5p	hsa-miR-532-5p	0.285886	8.03e-16
hsa-miR-192-5p	hsa-miR-503-5p	0.285615	8.58e-16
hsa-miR-574-5p	hsa-miR-885-5p	0.284102	1.24e-15
hsa-miR-181b-5p	hsa-miR-455-5p	0.283673	1.37e-15
hsa-miR-10b-5p	hsa-miR-34c-5p	0.282922	1.65e-15
hsa-miR-103a-2-5p	hsa-miR-192-5p	0.28278	1.7e-15
hsa-miR-150-5p	hsa-miR-532-5p	0.282216	1.95e-15
hsa-miR-125a-5p	hsa-miR-503-5p	0.281453	2.34e-15
hsa-miR-185-5p	hsa-miR-186-5p	0.281182	2.5e-15
hsa-miR-181b-5p	hsa-miR-3200-5p	0.280716	2.79e-15
hsa-miR-484	hsa-miR-509-3-5p	0.280585	2.88e-15
hsa-miR-340-5p	hsa-miR-501-5p	0.280133	3.21e-15
hsa-miR-105-5p	hsa-miR-301b-3p	0.278866	4.34e-15
hsa-miR-3652	hsa-miR-484	0.278275	4.99e-15
hsa-miR-181b-5p	hsa-miR-224-5p	0.278168	5.11e-15
hsa-miR-192-5p	hsa-miR-3652	0.278055	5.25e-15
hsa-miR-10a-5p	hsa-miR-10b-5p	0.277267	6.32e-15
hsa-miR-484	hsa-miR-577	0.276772	7.1e-15
hsa-miR-192-5p	hsa-miR-532-5p	0.276553	7.47e-15
hsa-miR-3200-5p	hsa-miR-885-5p	0.275891	8.73e-15
hsa-miR-186-5p	hsa-miR-509-3-5p	0.272895	1.75e-14
hsa-miR-186-5p	hsa-miR-3652	0.272411	1.96e-14
hsa-miR-185-5p	hsa-miR-324-5p	0.271734	2.29e-14
hsa-miR-222-5p	hsa-miR-98-5p	0.27162	2.35e-14
hsa-miR-3200-5p	hsa-miR-3662	0.269011	4.25e-14
hsa-miR-186-5p	hsa-miR-3127-5p	0.268525	4.75e-14
hsa-miR-3170	hsa-miR-9-5p	0.268104	5.22e-14
hsa-miR-3170	hsa-miR-509-5p	0.266684	7.19e-14
hsa-miR-181b-5p	hsa-miR-9-5p	0.265981	8.42e-14
hsa-miR-105-5p	hsa-miR-301a-3p	0.264903	1.07e-13
hsa-miR-3652	hsa-miR-423-5p	0.264387	1.2e-13
hsa-miR-181b-5p	hsa-miR-340-5p	0.262121	1.98e-13
hsa-miR-671-5p	hsa-miR-675-5p	0.262038	2.02e-13
hsa-miR-193a-5p	hsa-miR-484	0.261485	2.28e-13
hsa-miR-222-5p	hsa-miR-509-3-5p	0.2592	3.75e-13
hsa-miR-185-5p	hsa-miR-3662	0.25689	6.18e-13
hsa-miR-509-3-5p	hsa-miR-577	0.256446	6.8e-13
hsa-miR-1271-5p	hsa-miR-501-5p	0.255403	8.5e-13
hsa-miR-192-5p	hsa-miR-9-5p	0.252268	1.65e-12
hsa-miR-3170	hsa-miR-509-3-5p	0.251362	2e-12
hsa-miR-574-5p	hsa-miR-605-5p	0.249836	2.75e-12
hsa-miR-340-5p	hsa-miR-577	0.249424	3e-12
hsa-miR-503-5p	hsa-miR-98-5p	0.248736	3.45e-12
hsa-miR-23a-5p	hsa-miR-423-5p	0.248136	3.91e-12
hsa-miR-301a-3p	hsa-miR-3652	0.246437	5.55e-12
hsa-miR-105-5p	hsa-miR-324-5p	0.245927	6.16e-12
hsa-miR-509-3-5p	hsa-miR-574-5p	0.24566	6.5e-12
hsa-miR-3652	hsa-miR-616-5p	0.245241	7.09e-12
hsa-miR-365a-5p	hsa-miR-671-5p	0.245083	7.32e-12
hsa-miR-203a-3p	hsa-miR-224-5p	0.244263	8.65e-12
hsa-miR-125a-5p	hsa-miR-19b-2-5p	0.240764	1.75e-11
hsa-miR-9-5p	hsa-miR-98-5p	0.240503	1.84e-11
hsa-miR-192-5p	hsa-miR-98-5p	0.238086	2.97e-11
hsa-miR-340-5p	hsa-miR-423-5p	0.237609	3.27e-11
hsa-miR-125a-5p	hsa-miR-190b	0.236855	3.79e-11
hsa-miR-301a-3p	hsa-miR-340-5p	0.23665	3.94e-11
hsa-miR-3127-5p	hsa-miR-590-5p	0.236409	4.14e-11
hsa-miR-186-5p	hsa-miR-3662	0.233503	7.27e-11
hsa-miR-584-5p	hsa-miR-98-5p	0.232678	8.52e-11
hsa-miR-23b-5p	hsa-miR-576-5p	0.231551	1.06e-10
hsa-miR-484	hsa-miR-885-5p	0.231044	1.17e-10
hsa-miR-192-5p	hsa-miR-675-5p	0.231009	1.17e-10
hsa-miR-185-5p	hsa-miR-192-5p	0.229906	1.45e-10
hsa-miR-340-5p	hsa-miR-3662	0.228496	1.89e-10
hsa-miR-150-5p	hsa-miR-224-5p	0.228341	1.95e-10
hsa-miR-224-5p	hsa-miR-3662	0.228087	2.04e-10
hsa-miR-192-5p	hsa-miR-501-5p	0.227628	2.22e-10
hsa-miR-1229-3p	hsa-miR-196b-5p	0.227249	2.39e-10
hsa-miR-365a-3p	hsa-miR-671-5p	0.22635	2.83e-10
hsa-miR-181b-5p	hsa-miR-484	0.225867	3.09e-10
hsa-miR-423-5p	hsa-miR-577	0.225092	3.57e-10
hsa-miR-1262	hsa-miR-944	0.223111	5.14e-10
hsa-miR-185-5p	hsa-miR-210-3p	0.222945	5.3e-10
hsa-miR-224-5p	hsa-miR-3170	0.222117	6.17e-10
hsa-miR-340-5p	hsa-miR-9-5p	0.220692	8e-10
hsa-miR-105-5p	hsa-miR-98-5p	0.220336	8.53e-10
hsa-miR-301a-3p	hsa-miR-365a-3p	0.219689	9.59e-10
hsa-miR-3662	hsa-miR-423-5p	0.21937	1.02e-09
hsa-miR-365a-3p	hsa-miR-98-5p	0.217909	1.32e-09
hsa-miR-192-5p	hsa-miR-340-5p	0.217788	1.35e-09
hsa-miR-1307-3p	hsa-miR-23b-5p	0.215717	1.95e-09
hsa-miR-3613-5p	hsa-miR-664a-5p	0.215175	2.15e-09
hsa-miR-885-5p	hsa-miR-98-5p	0.212033	3.72e-09
hsa-miR-1229-3p	hsa-miR-3652	0.21154	4.05e-09
hsa-miR-3662	hsa-miR-577	0.209539	5.72e-09
hsa-miR-181b-5p	hsa-miR-885-5p	0.209094	6.17e-09
hsa-miR-224-5p	hsa-miR-340-5p	0.207418	8.21e-09
hsa-miR-509-5p	hsa-miR-675-5p	0.206595	9.44e-09
hsa-miR-192-5p	hsa-miR-23b-5p	0.20649	9.61e-09
hsa-miR-503-5p	hsa-miR-664a-5p	0.205479	1.14e-08
hsa-miR-23a-5p	hsa-miR-98-5p	0.203827	1.5e-08
hsa-miR-125a-5p	hsa-miR-301b-3p	0.203434	1.6e-08
hsa-miR-150-5p	hsa-miR-186-5p	0.203212	1.66e-08
hsa-miR-192-5p	hsa-miR-885-5p	0.202495	1.87e-08
hsa-miR-26a-5p	hsa-miR-320c	0.202462	1.88e-08
hsa-miR-324-5p	hsa-miR-365a-3p	0.20191	2.06e-08
hsa-miR-23a-5p	hsa-miR-501-5p	0.201587	2.18e-08
hsa-miR-324-5p	hsa-miR-340-5p	0.201062	2.37e-08
hsa-miR-130b-5p	hsa-miR-3662	0.198873	3.39e-08
hsa-miR-340-5p	hsa-miR-365a-5p	0.198819	3.42e-08
hsa-miR-185-5p	hsa-miR-23a-5p	0.198487	3.61e-08
hsa-miR-365a-3p	hsa-miR-503-5p	0.196735	4.79e-08
hsa-miR-203a-3p	hsa-miR-24-1-5p	0.196313	5.12e-08
hsa-miR-574-5p	hsa-miR-98-5p	0.1956	5.74e-08
hsa-miR-125a-5p	hsa-miR-605-5p	0.195477	5.86e-08
hsa-miR-125a-5p	hsa-miR-192-5p	0.193845	7.59e-08
hsa-miR-509-3-5p	hsa-miR-675-5p	0.193668	7.8e-08
hsa-miR-503-5p	hsa-miR-509-5p	0.192909	8.79e-08
hsa-miR-192-5p	hsa-miR-224-5p	0.19238	9.55e-08
hsa-miR-185-5p	hsa-miR-301a-3p	0.191305	1.13e-07
hsa-miR-505-5p	hsa-miR-664a-5p	0.190494	1.28e-07
hsa-miR-484	hsa-miR-9-5p	0.189171	1.57e-07
hsa-miR-196b-5p	hsa-miR-885-5p	0.188216	1.82e-07
hsa-miR-340-5p	hsa-miR-503-5p	0.187643	1.99e-07
hsa-miR-503-5p	hsa-miR-509-3-5p	0.186208	2.47e-07
hsa-miR-532-5p	hsa-miR-574-5p	0.184468	3.22e-07
hsa-miR-3662	hsa-miR-98-5p	0.184246	3.32e-07
hsa-miR-150-5p	hsa-miR-503-5p	0.180408	5.87e-07
hsa-miR-190b	hsa-miR-365a-3p	0.180264	6e-07
hsa-miR-3653-3p	hsa-miR-3662	0.177987	8.36e-07
hsa-miR-23b-5p	hsa-miR-423-5p	0.173454	1.6e-06
hsa-miR-203a-3p	hsa-miR-301b-3p	0.171652	2.06e-06
hsa-miR-150-5p	hsa-miR-3653-3p	0.171109	2.22e-06
hsa-miR-3170	hsa-miR-365a-5p	0.170074	2.56e-06
hsa-miR-503-5p	hsa-miR-9-5p	0.169862	2.63e-06
hsa-miR-203a-3p	hsa-miR-455-5p	0.168373	3.23e-06
hsa-miR-3652	hsa-miR-509-3-5p	0.168216	3.3e-06
hsa-miR-301b-3p	hsa-miR-365a-3p	0.167322	3.73e-06
hsa-miR-3651	hsa-miR-574-5p	0.163232	6.46e-06
hsa-miR-130b-5p	hsa-miR-365a-3p	0.160604	9.13e-06
hsa-miR-181b-5p	hsa-miR-328-3p	0.160076	9.78e-06
hsa-miR-3662	hsa-miR-616-5p	0.159786	1.02e-05
hsa-miR-203a-3p	hsa-miR-885-5p	0.159406	1.07e-05
hsa-miR-3170	hsa-miR-365a-3p	0.157792	1.31e-05
hsa-miR-103a-2-5p	hsa-miR-874-3p	0.156358	1.58e-05
hsa-miR-196b-5p	hsa-miR-9-5p	0.156032	1.65e-05
hsa-miR-203a-3p	hsa-miR-577	0.155679	1.72e-05
hsa-miR-10b-5p	hsa-miR-150-5p	0.155526	1.75e-05
hsa-miR-185-5p	hsa-miR-503-5p	0.154874	1.9e-05
hsa-miR-105-5p	hsa-miR-484	0.154579	1.98e-05
hsa-miR-186-5p	hsa-miR-605-5p	0.154333	2.04e-05
hsa-miR-224-5p	hsa-miR-365a-3p	0.15135	2.95e-05
hsa-miR-130b-5p	hsa-miR-150-5p	0.150789	3.16e-05
hsa-miR-185-5p	hsa-miR-26a-5p	0.150294	3.36e-05
hsa-miR-203a-3p	hsa-miR-301a-3p	0.149623	3.65e-05
hsa-miR-103a-2-5p	hsa-miR-509-5p	0.148722	4.07e-05
hsa-miR-150-5p	hsa-miR-185-5p	0.144723	6.57e-05
hsa-miR-365a-5p	hsa-miR-616-5p	0.143784	7.33e-05
hsa-miR-181b-5p	hsa-miR-192-5p	0.14374	7.37e-05
hsa-miR-19b-2-5p	hsa-miR-26a-5p	0.142841	8.19e-05
hsa-miR-26a-5p	hsa-miR-98-5p	0.142546	8.47e-05
hsa-miR-340-5p	hsa-miR-885-5p	0.142536	8.48e-05
hsa-miR-340-5p	hsa-miR-484	0.142284	8.74e-05
hsa-miR-181b-5p	hsa-miR-203a-3p	0.140282	0.00011006
hsa-miR-203a-3p	hsa-miR-24-2-5p	0.139832	0.000115862
hsa-miR-10a-5p	hsa-miR-34c-5p	0.139519	0.000120076
hsa-miR-196b-5p	hsa-miR-98-5p	0.138913	0.000128642
hsa-miR-203a-3p	hsa-miR-3662	0.138437	0.000135773
hsa-miR-23b-5p	hsa-miR-501-5p	0.138235	0.000138896
hsa-miR-150-5p	hsa-miR-340-5p	0.137657	0.00014825
hsa-miR-340-5p	hsa-miR-455-5p	0.136381	0.000171026
hsa-miR-1229-3p	hsa-miR-185-5p	0.134801	0.000203787
hsa-miR-1271-5p	hsa-miR-3652	0.133466	0.000235955
hsa-miR-190b	hsa-miR-34c-5p	0.133252	0.000241526
hsa-miR-1307-3p	hsa-miR-365a-5p	0.132095	0.000273863
hsa-miR-150-5p	hsa-miR-509-3-5p	0.131422	0.000294501
hsa-miR-193a-5p	hsa-miR-196b-5p	0.129563	0.000359313
hsa-miR-576-5p	hsa-miR-605-5p	0.128325	0.000409637
hsa-miR-150-5p	hsa-miR-192-5p	0.128132	0.000418019
hsa-miR-192-5p	hsa-miR-193a-5p	0.126753	0.000482922
hsa-miR-3652	hsa-miR-500a-5p	0.126701	0.000485572
hsa-miR-186-5p	hsa-miR-320c	0.126287	0.000506903
hsa-miR-150-5p	hsa-miR-23a-5p	0.125923	0.000526387
hsa-miR-185-5p	hsa-miR-484	0.125868	0.000529386
hsa-miR-23b-5p	hsa-miR-98-5p	0.125365	0.000557634
hsa-miR-616-5p	hsa-miR-664a-5p	0.125122	0.000571799
hsa-miR-125a-5p	hsa-miR-19a-5p	0.12299	0.000710867
hsa-miR-105-5p	hsa-miR-885-5p	0.12065	0.000899199
hsa-miR-3170	hsa-miR-664a-5p	0.119263	0.00103156
hsa-miR-203a-3p	hsa-miR-365a-3p	0.11639	0.00136482
hsa-miR-203a-3p	hsa-miR-3200-5p	0.116071	0.00140738
hsa-miR-3662	hsa-miR-484	0.112092	0.00205122
hsa-miR-203a-3p	hsa-miR-616-5p	0.111454	0.00217653
hsa-miR-301b-3p	hsa-miR-605-5p	0.111059	0.00225763
hsa-miR-203a-3p	hsa-miR-484	0.110845	0.00230253
hsa-miR-365a-5p	hsa-miR-500a-5p	0.110031	0.00248163
hsa-miR-101-5p	hsa-miR-320c	0.108701	0.00280159
hsa-miR-192-5p	hsa-miR-500a-5p	0.107648	0.00308106
hsa-miR-150-5p	hsa-miR-301b-3p	0.106972	0.00327368
hsa-miR-150-5p	hsa-miR-196b-5p	0.105572	0.00370778
hsa-miR-1307-3p	hsa-miR-150-5p	0.105129	0.00385559
hsa-miR-203a-3p	hsa-miR-3652	0.105102	0.00386446
hsa-miR-196b-5p	hsa-miR-3652	0.103648	0.0043892
hsa-miR-10b-5p	hsa-miR-365a-5p	0.103371	0.00449614
hsa-miR-1271-5p	hsa-miR-203a-3p	0.103029	0.00463139
hsa-miR-320c	hsa-miR-340-5p	0.102644	0.00478795
hsa-miR-150-5p	hsa-miR-320c	0.102581	0.00481421
hsa-miR-19a-5p	hsa-miR-203a-3p	0.101637	0.00522067
hsa-miR-203a-3p	hsa-miR-99b-5p	0.100373	0.00581361
hsa-miR-301a-3p	hsa-miR-605-5p	0.0989075	0.00657618
hsa-miR-125a-5p	hsa-miR-577	0.0987029	0.0066895
hsa-miR-193a-5p	hsa-miR-3170	0.0973696	0.00747175
hsa-miR-203a-3p	hsa-miR-9-5p	0.0966789	0.00790836
hsa-miR-19b-2-5p	hsa-miR-203a-3p	0.0950235	0.00904889
hsa-miR-125a-5p	hsa-miR-3652	0.0946937	0.00929292
hsa-miR-10b-5p	hsa-miR-365a-3p	0.092856	0.0107626
hsa-miR-203a-3p	hsa-miR-503-5p	0.0926031	0.0109802
hsa-miR-150-5p	hsa-miR-3652	0.0924552	0.0111093
hsa-miR-150-5p	hsa-miR-98-5p	0.0910867	0.0123688
hsa-miR-150-5p	hsa-miR-3613-5p	0.0867284	0.0172593
hsa-miR-150-5p	hsa-miR-616-5p	0.0852176	0.019312
hsa-miR-340-5p	hsa-miR-574-5p	0.0814389	0.0254011
hsa-miR-484	hsa-miR-584-5p	0.0804428	0.0272591
hsa-miR-192-5p	hsa-miR-664a-5p	0.0804231	0.027297
hsa-miR-192-5p	hsa-miR-3662	0.0802515	0.0276289
hsa-miR-186-5p	hsa-miR-203a-3p	0.0789628	0.0302351
hsa-miR-125a-5p	hsa-miR-98-5p	0.073079	0.0449712
hsa-miR-150-5p	hsa-miR-484	0.0720119	0.0482062
hsa-miR-186-5p	hsa-miR-26a-5p	0.0667382	0.0671869
hsa-miR-10b-5p	hsa-miR-3653-3p	0.0665332	0.0680338
hsa-miR-1229-3p	hsa-miR-150-5p	0.0660915	0.0698885
hsa-miR-24-1-5p	hsa-miR-26a-5p	0.0640263	0.0791168
hsa-miR-192-5p	hsa-miR-365a-3p	0.0624086	0.0870159
hsa-miR-105-5p	hsa-miR-192-5p	0.0622146	0.0880042
hsa-miR-125a-5p	hsa-miR-203a-3p	0.0578574	0.11268
hsa-miR-185-5p	hsa-miR-3651	0.0573509	0.115871
hsa-miR-130b-5p	hsa-miR-664a-5p	0.0531509	0.145124
hsa-miR-190b	hsa-miR-484	0.0514018	0.158854
hsa-miR-3662	hsa-miR-885-5p	0.0504017	0.167132
hsa-miR-23b-5p	hsa-miR-26a-5p	0.050173	0.16907
hsa-miR-150-5p	hsa-miR-301a-3p	0.0481962	0.186525
hsa-miR-150-5p	hsa-miR-9-5p	0.045777	0.209649
hsa-miR-501-5p	hsa-miR-664a-5p	0.0440985	0.226866
hsa-miR-320c	hsa-miR-503-5p	0.0439528	0.228407
hsa-miR-1262	hsa-miR-186-5p	0.0431775	0.23673
hsa-miR-26a-5p	hsa-miR-574-5p	0.0397129	0.276527
hsa-miR-125a-5p	hsa-miR-9-5p	0.0367577	0.313884
hsa-miR-203a-3p	hsa-miR-340-5p	0.0322418	0.377083
hsa-miR-101-5p	hsa-miR-192-5p	0.0305358	0.402864
hsa-miR-10b-5p	hsa-miR-26a-5p	0.0304846	0.403653
hsa-miR-125a-5p	hsa-miR-24-2-5p	0.0303919	0.405086
hsa-miR-150-5p	hsa-miR-3170	0.0303503	0.40573
hsa-miR-125a-5p	hsa-miR-1262	0.0293441	0.421483
hsa-miR-192-5p	hsa-miR-203a-3p	0.0291301	0.424878
hsa-miR-26a-5p	hsa-miR-365a-3p	0.0274669	0.45181
hsa-miR-3127-5p	hsa-miR-675-5p	0.026253	0.472059
hsa-miR-365a-3p	hsa-miR-455-5p	0.0246588	0.499393
hsa-miR-190b	hsa-miR-192-5p	0.0194054	0.595068
hsa-miR-26a-5p	hsa-miR-365a-5p	0.0192808	0.597435
hsa-miR-509-3-5p	hsa-miR-664a-5p	0.0192204	0.598584
hsa-miR-196b-5p	hsa-miR-340-5p	0.0185882	0.61067
hsa-miR-23a-5p	hsa-miR-26a-5p	0.017651	0.628781
hsa-miR-103a-2-5p	hsa-miR-26a-5p	0.0170714	0.640095
hsa-miR-10a-5p	hsa-miR-675-5p	0.0148951	0.683311
hsa-miR-320c	hsa-miR-484	0.0109391	0.764488
hsa-miR-1262	hsa-miR-99b-5p	0.00960364	0.792539
hsa-miR-192-5p	hsa-miR-320c	0.00675834	0.85316
hsa-miR-23a-5p	hsa-miR-664a-5p	0.00592631	0.871069
hsa-miR-101-5p	hsa-miR-577	0.00578516	0.874114
hsa-miR-26a-5p	hsa-miR-605-5p	0.00548597	0.880575
hsa-miR-185-5p	hsa-miR-944	0.0033048	0.927885
hsa-miR-190b	hsa-miR-574-5p	0.00284775	0.937837
hsa-miR-10a-5p	hsa-miR-605-5p	-0.000898967	0.980359
hsa-miR-1262	hsa-miR-616-5p	-0.00206912	0.954812
hsa-miR-150-5p	hsa-miR-605-5p	-0.00274987	0.939969
hsa-miR-192-5p	hsa-miR-26a-5p	-0.00332026	0.927549
hsa-miR-185-5p	hsa-miR-574-5p	-0.00357241	0.922063
hsa-miR-365a-3p	hsa-miR-9-5p	-0.00516442	0.887527
hsa-miR-150-5p	hsa-miR-574-5p	-0.00598556	0.869791
hsa-miR-23b-5p	hsa-miR-664a-5p	-0.00646912	0.859378
hsa-miR-3170	hsa-miR-320c	-0.00757866	0.835577
hsa-miR-101-5p	hsa-miR-10b-5p	-0.00833786	0.819376
hsa-miR-101-5p	hsa-miR-98-5p	-0.00875118	0.810588
hsa-miR-3662	hsa-miR-944	-0.00882329	0.809058
hsa-miR-10a-5p	hsa-miR-365a-5p	-0.00928323	0.799311
hsa-miR-190b	hsa-miR-423-5p	-0.00951033	0.79451
hsa-miR-10b-5p	hsa-miR-203a-3p	-0.00973703	0.789725
hsa-miR-101-5p	hsa-miR-10a-5p	-0.0120742	0.740886
hsa-miR-185-5p	hsa-miR-196b-5p	-0.0125627	0.7308
hsa-miR-320c	hsa-miR-365a-5p	-0.0131716	0.718294
hsa-miR-148b-5p	hsa-miR-203a-3p	-0.0134131	0.713354
hsa-miR-320c	hsa-miR-365a-3p	-0.0165949	0.649461
hsa-miR-105-5p	hsa-miR-1258	-0.0192328	0.598349
hsa-miR-1262	hsa-miR-9-5p	-0.0220992	0.544973
hsa-miR-1262	hsa-miR-98-5p	-0.0221803	0.543497
hsa-miR-224-5p	hsa-miR-26a-5p	-0.022587	0.536131
hsa-miR-23b-5p	hsa-miR-34c-5p	-0.0243993	0.503919
hsa-miR-125a-5p	hsa-miR-320c	-0.0246915	0.498823
hsa-miR-130b-5p	hsa-miR-26a-5p	-0.0252408	0.489318
hsa-miR-340-5p	hsa-miR-605-5p	-0.0267702	0.463371
hsa-miR-10b-5p	hsa-miR-320c	-0.0271135	0.457654
hsa-miR-26a-5p	hsa-miR-577	-0.0272814	0.454872
hsa-miR-320c	hsa-miR-616-5p	-0.0317138	0.384951
hsa-miR-340-5p	hsa-miR-3653-3p	-0.0323103	0.37607
hsa-miR-10a-5p	hsa-miR-125a-5p	-0.0326463	0.371122
hsa-miR-10a-5p	hsa-miR-26a-5p	-0.0343331	0.346899
hsa-miR-203a-3p	hsa-miR-34c-5p	-0.0381196	0.296275
hsa-miR-103a-2-5p	hsa-miR-34c-5p	-0.0390031	0.285211
hsa-miR-1262	hsa-miR-577	-0.0429299	0.239432
hsa-miR-10b-5p	hsa-miR-874-3p	-0.0435172	0.233058
hsa-miR-34c-5p	hsa-miR-365a-3p	-0.0439177	0.228779
hsa-miR-193a-5p	hsa-miR-320c	-0.0466976	0.200617
hsa-miR-3662	hsa-miR-574-5p	-0.047798	0.190196
hsa-miR-1262	hsa-miR-181b-5p	-0.0504978	0.166323
hsa-miR-190b	hsa-miR-503-5p	-0.051956	0.154401
hsa-miR-101-5p	hsa-miR-455-5p	-0.0528461	0.14745
hsa-miR-10a-5p	hsa-miR-874-3p	-0.0529417	0.146718
hsa-miR-125a-5p	hsa-miR-34c-5p	-0.0536264	0.141554
hsa-miR-19a-5p	hsa-miR-26a-5p	-0.0582413	0.110308
hsa-miR-1271-5p	hsa-miR-34c-5p	-0.0604513	0.0974088
hsa-miR-29c-5p	hsa-miR-423-5p	-0.0617581	0.0903661
hsa-miR-34c-5p	hsa-miR-503-5p	-0.0642497	0.0780731
hsa-miR-185-5p	hsa-miR-3653-3p	-0.0720032	0.0482332
hsa-miR-150-5p	hsa-miR-181b-5p	-0.0738634	0.0427112
hsa-miR-1262	hsa-miR-185-5p	-0.075282	0.0388673
hsa-miR-1262	hsa-miR-19b-2-5p	-0.0773559	0.0337775
hsa-miR-34c-5p	hsa-miR-98-5p	-0.0791249	0.0298962
hsa-miR-105-5p	hsa-miR-26a-5p	-0.0895264	0.0139572
hsa-miR-185-5p	hsa-miR-675-5p	-0.0925301	0.0110438
hsa-miR-1262	hsa-miR-423-5p	-0.0941275	0.00972545
hsa-miR-34c-5p	hsa-miR-3662	-0.0995298	0.00624201
hsa-miR-1258	hsa-miR-98-5p	-0.102717	0.00475805
hsa-miR-1262	hsa-miR-192-5p	-0.10416	0.00419735
hsa-miR-10a-5p	hsa-miR-196b-5p	-0.104287	0.00415124
hsa-miR-150-5p	hsa-miR-365a-5p	-0.106907	0.00329261
hsa-miR-26a-5p	hsa-miR-484	-0.108315	0.00290137
hsa-miR-34c-5p	hsa-miR-509-5p	-0.108784	0.00278049
hsa-miR-26a-5p	hsa-miR-3653-3p	-0.109558	0.00259149
hsa-miR-125a-5p	hsa-miR-150-5p	-0.109891	0.00251357
hsa-miR-1262	hsa-miR-3127-5p	-0.111981	0.00207258
hsa-miR-34c-5p	hsa-miR-874-3p	-0.1121	0.00204963
hsa-miR-10b-5p	hsa-miR-224-5p	-0.112563	0.00196297
hsa-miR-150-5p	hsa-miR-365a-3p	-0.115204	0.00152926
hsa-miR-10a-5p	hsa-miR-503-5p	-0.117645	0.00120867
hsa-miR-26a-5p	hsa-miR-9-5p	-0.118987	0.00105998
hsa-miR-26a-5p	hsa-miR-503-5p	-0.121056	0.000863474
hsa-miR-125a-5p	hsa-miR-26a-5p	-0.1224	0.000754529
hsa-miR-10a-5p	hsa-miR-3653-3p	-0.122636	0.000736763
hsa-miR-101-5p	hsa-miR-874-3p	-0.122922	0.000715761
hsa-miR-101-5p	hsa-miR-509-3-5p	-0.125202	0.000567098
hsa-miR-105-5p	hsa-miR-10b-5p	-0.125946	0.000525167
hsa-miR-101-5p	hsa-miR-186-5p	-0.127372	0.000452738
hsa-miR-150-5p	hsa-miR-210-3p	-0.129661	0.000355588
hsa-miR-10b-5p	hsa-miR-885-5p	-0.130084	0.000339946
hsa-miR-101-5p	hsa-miR-509-5p	-0.130717	0.000317701
hsa-miR-224-5p	hsa-miR-34c-5p	-0.130798	0.000314931
hsa-miR-1262	hsa-miR-484	-0.131146	0.000303405
hsa-miR-190b	hsa-miR-509-3-5p	-0.134568	0.000209078
hsa-miR-10a-5p	hsa-miR-320c	-0.137619	0.000148885
hsa-miR-10b-5p	hsa-miR-181b-5p	-0.138914	0.000128619
hsa-miR-192-5p	hsa-miR-34c-5p	-0.139332	0.000122664
hsa-miR-150-5p	hsa-miR-664a-5p	-0.140037	0.000113179
hsa-miR-105-5p	hsa-miR-10a-5p	-0.142269	8.75e-05
hsa-miR-34c-5p	hsa-miR-577	-0.143581	7.51e-05
hsa-miR-34c-5p	hsa-miR-9-5p	-0.147921	4.49e-05
hsa-miR-34c-5p	hsa-miR-501-5p	-0.148306	4.28e-05
hsa-miR-26a-5p	hsa-miR-301b-3p	-0.153059	2.39e-05
hsa-miR-26a-5p	hsa-miR-3662	-0.158539	1.19e-05
hsa-miR-10a-5p	hsa-miR-3662	-0.169024	2.96e-06
hsa-miR-3127-5p	hsa-miR-944	-0.169164	2.9e-06
hsa-miR-10a-5p	hsa-miR-885-5p	-0.174874	1.31e-06
hsa-miR-190b	hsa-miR-98-5p	-0.178116	8.2e-07
hsa-miR-10b-5p	hsa-miR-584-5p	-0.180203	6.05e-07
hsa-miR-34c-5p	hsa-miR-455-5p	-0.180923	5.45e-07
hsa-miR-10b-5p	hsa-miR-423-5p	-0.183273	3.84e-07
hsa-miR-181b-5p	hsa-miR-26a-5p	-0.184663	3.12e-07
hsa-miR-101-5p	hsa-miR-3170	-0.184669	3.12e-07
hsa-miR-10a-5p	hsa-miR-484	-0.186756	2.28e-07
hsa-miR-26a-5p	hsa-miR-500a-5p	-0.19081	1.22e-07
hsa-miR-34c-5p	hsa-miR-484	-0.191329	1.13e-07
hsa-miR-101-5p	hsa-miR-503-5p	-0.191451	1.1e-07
hsa-miR-101-5p	hsa-miR-130b-5p	-0.191837	1.04e-07
hsa-miR-10b-5p	hsa-miR-484	-0.191922	1.03e-07
hsa-miR-186-5p	hsa-miR-34c-5p	-0.192914	8.79e-08
hsa-miR-10a-5p	hsa-miR-192-5p	-0.193535	7.97e-08
hsa-miR-150-5p	hsa-miR-190b	-0.19627	5.16e-08
hsa-miR-130b-5p	hsa-miR-34c-5p	-0.201026	2.39e-08
hsa-miR-10a-5p	hsa-miR-423-5p	-0.207012	8.8e-09
hsa-miR-26a-5p	hsa-miR-301a-3p	-0.208664	6.64e-09
hsa-miR-10a-5p	hsa-miR-616-5p	-0.208686	6.62e-09
hsa-miR-10b-5p	hsa-miR-576-5p	-0.208779	6.51e-09
hsa-miR-10b-5p	hsa-miR-3652	-0.210508	4.84e-09
hsa-miR-26a-5p	hsa-miR-616-5p	-0.216478	1.7e-09
hsa-miR-10b-5p	hsa-miR-3613-5p	-0.220296	8.59e-10
hsa-miR-10b-5p	hsa-miR-616-5p	-0.221024	7.53e-10
hsa-miR-101-5p	hsa-miR-301a-3p	-0.224771	3.79e-10
hsa-miR-103a-2-5p	hsa-miR-10b-5p	-0.226312	2.84e-10
hsa-miR-301a-3p	hsa-miR-944	-0.230469	1.3e-10
hsa-miR-10a-5p	hsa-miR-224-5p	-0.232199	9.35e-11
hsa-miR-101-5p	hsa-miR-484	-0.235137	5.3e-11
hsa-miR-34c-5p	hsa-miR-671-5p	-0.235961	4.51e-11
hsa-miR-10b-5p	hsa-miR-186-5p	-0.23597	4.51e-11
hsa-miR-10a-5p	hsa-miR-3652	-0.241101	1.63e-11
hsa-miR-29c-5p	hsa-miR-503-5p	-0.257982	4.89e-13
hsa-miR-10b-5p	hsa-miR-98-5p	-0.259437	3.56e-13
hsa-miR-10a-5p	hsa-miR-501-5p	-0.261113	2.47e-13
hsa-miR-10a-5p	hsa-miR-584-5p	-0.265318	9.76e-14
hsa-miR-10a-5p	hsa-miR-9-5p	-0.270565	2.99e-14
hsa-miR-10b-5p	hsa-miR-301a-3p	-0.271996	2.15e-14
hsa-miR-10b-5p	hsa-miR-340-5p	-0.27257	1.89e-14
hsa-miR-10a-5p	hsa-miR-340-5p	-0.273956	1.37e-14
hsa-miR-10a-5p	hsa-miR-185-5p	-0.275811	8.89e-15
hsa-miR-10a-5p	hsa-miR-576-5p	-0.278847	4.36e-15
hsa-miR-10a-5p	hsa-miR-324-5p	-0.290881	2.35e-16
hsa-miR-101-5p	hsa-miR-181b-5p	-0.300468	2.06e-17
hsa-miR-10a-5p	hsa-miR-455-5p	-0.303398	9.58e-18
hsa-miR-10a-5p	hsa-miR-19b-2-5p	-0.303775	8.68e-18
hsa-miR-10a-5p	hsa-miR-98-5p	-0.304674	6.85e-18
hsa-miR-10a-5p	hsa-miR-671-5p	-0.307751	3.03e-18
hsa-miR-10b-5p	hsa-miR-671-5p	-0.310068	1.63e-18
hsa-miR-10a-5p	hsa-miR-1307-3p	-0.315427	3.78e-19
hsa-miR-10a-5p	hsa-miR-130b-5p	-0.321881	6.25e-20
hsa-miR-10b-5p	hsa-miR-192-5p	-0.32744	1.28e-20
hsa-miR-10b-5p	hsa-miR-301b-3p	-0.33019	5.74e-21
hsa-miR-10a-5p	hsa-miR-19a-5p	-0.332389	3.01e-21
hsa-miR-10a-5p	hsa-miR-186-5p	-0.333047	2.48e-21
hsa-miR-1307-3p	hsa-miR-26a-5p	-0.34254	1.43e-22
hsa-miR-10a-5p	hsa-miR-505-5p	-0.342835	1.3e-22
hsa-miR-10b-5p	hsa-miR-130b-5p	-0.362589	2.4e-25
hsa-miR-190b	hsa-miR-9-5p	-0.365417	9.37e-26
hsa-miR-10b-5p	hsa-miR-1307-3p	-0.375655	2.85e-27
